# Evolutionary innovations through gain and loss of genes in the ectomycorrhizal Boletales

**DOI:** 10.1101/2021.09.09.459636

**Authors:** Gang Wu, Shingo Miyauchi, Emmanuelle Morin, Alan Kuo, Elodie Drula, Torda Varga, Annegret Kohler, Bang Feng, Yang Cao, Anna Lipzen, Christopher Daum, Hope Hundley, Jasmyn Pangilinan, Jenifer Johnson, Kerrie Barry, Kurt LaButti, Vivian Ng, Steven Ahrendt, Byoungnam Min, In-Geol Choi, Hongjae Park, Jonathan M. Plett, Jon Magnuson, Joseph W. Spatafora, László G. Nagy, Bernard Henrissat, Igor V. Grigoriev, Zhu-Liang Yang, Jianping Xu, Francis M. Martin

## Abstract

- In this study, we aim to identify genomic traits of the transitions to the ectomycorrhizal ecology within the Boletales, one of the most diverse lineages of symbiotrophic fungi.
- We sequenced the genomes and compared the gene repertoires of symbiotrophic Boletales species to their saprotrophic brown-rot relatives. We also reconstructed gene duplication/loss histories along a time-calibrated phylogeny.
- We showed that the rate of gene duplication is constant along the backbone of Boletales phylogeny with large loss events in lineages leading to several families. The rate of gene family expansion sharply increased in the late Miocene and mostly took place in Boletaceae.
- Most of the ectomycorrhizal Boletales are characterized by a large genome size due to transposable element (TE) expansions and a reduction in the diversity of plant cell wall degrading enzymes (PCWDEs) compared to their brown-rot relatives. However, several species in the Boletaceae, Paxillaceae and Boletinellaceae have kept a substantial set of endoglucanases and LPMOs acting on cellulose/hemicellulose and fungal polysaccharides suggesting that they may partly decompose organic matter by a combined activity of oxidative and hydrolytic enzymes.
- The present study provides novel insights on our understanding of the mechanisms that influence the evolutionary diversification of boletes and symbiosis evolution.
