## Supplementary material for "Evolutionary innovations through gain and loss of genes in the ectomycorrhizal Boletales": Supporting information-Table S4 Pair-wise PERMANOVA and PERMANOVA of Genome features v2-6Sept2021.xlsx

### Sheet: Pairwise PERMANOVA
Table S4-1. Pair-wise PERMANOVA of Genomic feature for the ecological groups compared to the ectomycorrhizal group
The table contains statistics from pair-wise PERMANOVA. It shows differences in genomic features among the fungal ecology groups. Statistically significant variables are indicated in red (p < 0.05).
Transposable elements	Brown-rot	ECM	Other saprotrophic	Soil-saprotrophic		AA family	Brown-rot	ECM	Other saprotrophic	Soil-saprotrophic
EcM	0.00117	NA	NA	NA		EcM	0.080568	NA	NA	NA
Other saprotrophic	0.321429	1	NA	NA		Other saprotrophic	0.160714	0.080568	NA	NA
Soil-saprotrophic	0.84375	0.12984	NA	NA		Soil-saprotrophic	0.160714	0.080568	NA	NA
White-rot	0.278303	0.002295	0.321429	0.321429		White-rot	0.03744	0.00432	0.84375	1
Genome size	Brown-rot	ECM	Other saprotrophic	Soil-saprotrophic		CBM family	Brown-rot	ECM	Other saprotrophic	Soil-saprotrophic
EcM	0.148432	NA	NA	NA		EcM	0.00018	NA	NA	NA
Other saprotrophic	0.1875	0.148432	NA	NA		Other saprotrophic	0.22995	0.12819	NA	NA
Soil-saprotrophic	0.1875	0.148432	NA	NA		Soil-saprotrophic	1	0.22995	NA	NA
White-rot	0.354758	0.148432	0.321429	0.75		White-rot	0.745637	0.004455	0.745637	1
Cazymes	Brown-rot	ECM	Other saprotrophic	Soil-saprotrophic		CE family	Brown-rot	ECM	Other saprotrophic	Soil-saprotrophic
EcM	9e-05	NA	NA	NA		EcM	0.02907	NA	NA	NA
Other saprotrophic	0.1875	0.101407	NA	NA		Other saprotrophic	0.225	0.12816	NA	NA
Soil-saprotrophic	0.703125	0.101407	NA	NA		Soil-saprotrophic	0.321429	0.195637	NA	NA
White-rot	0.13356	0.00207	0.321429	0.75		White-rot	0.321429	0.02907	0.5	0.5
Lipases	Brown-rot	ECM	Other saprotrophic	Soil-saprotrophic		GH family	Brown-rot	ECM	Other saprotrophic	Soil-saprotrophic
ECM	0.03726	NA	NA	NA		ECM	9e-05	NA	NA	NA
Other saprotrophic	0.675	0.393615	NA	NA		Other saprotrophic	0.225	0.12927	NA	NA
Soil-saprotrophic	0.84375	0.583605	NA	NA		Soil-saprotrophic	0.482143	0.191587	NA	NA
White-rot	0.821366	0.58116	0.75	1		White-rot	1	0.00207	0.375	0.5625
Proteases	Brown-rot	ECM	Other saprotrophic	Soil-saprotrophic		PL family	Brown-rot	ECM	Other saprotrophic	Soil-saprotrophic
ECM	0.321429	NA	NA	NA		ECM	0.858982	NA	NA	NA
Other saprotrophic	0.282488	0.282488	NA	NA		Other saprotrophic	0.642857	0.315	NA	NA
Soil-saprotrophic	0.703125	0.91295	NA	NA		Soil-saprotrophic	0.28125	0.17568	NA	NA
White-rot	0.282488	0.282488	0.321429	0.321429		White-rot	0.075555	0.00828	0.375	1
Small secreted proteins	Brown-rot	ECM	Other saprotrophic	Soil-saprotrophic
ECM	0.5625	NA	NA	NA
Other saprotrophic	0.5625	0.38484	NA	NA
Soil-saprotrophic	0.674254	0.731734	NA	NA
White-rot	0.89127	0.674254	0.5625	0.674254

### Sheet: PERMANOVA
Table S4-2. PERMANOVA of Genomic feature
The table contains statistics from PERMANOVA. It shows the proportion of variances in genomic features explained by phylogenetic distances and ecological groups. Statistically significant variables are indicated in red (p < 0.05).
Transposable elements	Df	SumOfSqs	R2	F	Pr(>F)		AA family	Df	SumOfSqs	R2	F	Pr(>F)
PC1	1	0.97195	0.271299	41.2188	0.0001		PC1	1	1.0373	0.362484	30.3404	0.0001
PC2	1	0.0473223	0.013209	2.00686	0.1547		PC2	1	0.154855	0.0541141	4.52941	0.0193
PC3	1	0.246312	0.0687526	10.4457	0.0007		PC3	1	0.0879882	0.0307475	2.5736	0.0839
PC4	1	0.00907989	0.00253446	0.385063	0.6229		PC4	1	0.238362	0.0832957	6.97195	0.0043
PC5	1	0.78437	0.21894	33.2638	0.0001		PC5	1	0.0243477	0.00850832	0.712157	0.4941
Ecology	4	0.95762	0.267299	10.1528	0.0001		Ecology	4	0.498256	0.174116	3.64342	0.0028
Residual	24	0.565926	0.157966	NA	NA		Residual	24	0.820529	0.286734	NA	NA
Total	33	3.58258	1	NA	NA		Total	33	2.86164	1	NA	NA
Genome size	Df	SumOfSqs	R2	F	Pr(>F)		CBM family	Df	SumOfSqs	R2	F	Pr(>F)
PC1	1	0.012122	0.0210109	0.955481	0.3338		PC1	1	0.978511	0.195829	11.4061	0.0001
PC2	1	0.0176926	0.0306664	1.39457	0.2428		PC2	1	0.0571394	0.0114353	0.66605	0.553
PC3	1	0.069349	0.120202	5.46623	0.0249		PC3	1	0.248675	0.0497673	2.8987	0.0469
PC4	1	0.00119162	0.00206542	0.0939256	0.8323		PC4	1	0.161968	0.0324146	1.88799	0.1395
PC5	1	0.00309619	0.00536659	0.244048	0.6566		PC5	1	0.104054	0.0208244	1.21292	0.3006
Ecology	4	0.169003	0.292931	3.33029	0.023		Ecology	4	1.38748	0.277677	4.04333	0.0001
Residual	24	0.304483	0.527758	NA	NA		Residual	24	2.05892	0.412052	NA	NA
Total	33	0.576938	1	NA	NA		Total	33	4.99675	1	NA	NA
Cazymes	Df	SumOfSqs	R2	F	Pr(>F)		CE family	Df	SumOfSqs	R2	F	Pr(>F)
PC1	1	1.01109	0.340287	32.4797	0.0001		PC1	1	1.11937	0.246872	12.3308	0.0002
PC2	1	0.0370571	0.0124718	1.19041	0.2912		PC2	1	0.104968	0.0231502	1.15631	0.3056
PC3	1	0.0717026	0.0241319	2.30335	0.1081		PC3	1	0.0574127	0.0126621	0.632445	0.5874
PC4	1	0.0897688	0.0302122	2.8837	0.0607		PC4	1	0.032114	0.00708257	0.353761	0.7999
PC5	1	0.167851	0.0564914	5.392	0.008		PC5	1	0.357449	0.0788335	3.93758	0.013
Ecology	4	0.846697	0.284961	6.79974	0.0001		Ecology	4	0.684216	0.1509	1.88429	0.0628
Residual	24	0.747114	0.251445	NA	NA		Residual	24	2.17869	0.480499	NA	NA
Total	33	2.97128	1	NA	NA		Total	33	4.53423	1	NA	NA
Lipases	Df	SumOfSqs	R2	F	Pr(>F)		GH family	Df	SumOfSqs	R2	F	Pr(>F)
PC1	1	0.623348	0.162983	6.77366	0.0027		PC1	1	0.836513	0.272414	23.0671	0.0001
PC2	1	0.127865	0.0334321	1.38945	0.2368		PC2	1	0.0453728	0.0147758	1.25117	0.2701
PC3	1	0.00547299	0.00143099	0.0594727	0.9837		PC3	1	0.0819532	0.0266884	2.25988	0.1125
PC4	1	0.224598	0.0587244	2.44061	0.0886		PC4	1	0.153811	0.0500891	4.24137	0.0217
PC5	1	0.0433434	0.0113328	0.470995	0.6568		PC5	1	0.195578	0.0636908	5.39311	0.0071
Ecology	4	0.591379	0.154624	1.60657	0.1271		Ecology	4	0.88717	0.28891	6.11598	0.0001
Residual	24	2.20861	0.577472	NA	NA		Residual	24	0.870346	0.283432	NA	NA
Total	33	3.82461	1	NA	NA		Total	33	3.07074	1	NA	NA
Proteases	Df	SumOfSqs	R2	F	Pr(>F)		PL family	Df	SumOfSqs	R2	F	Pr(>F)
PC1	1	0.233353	0.0808816	3.05837	0.0539		PC1	1	0.596134	0.166637	6.85355	0.004
PC2	1	0.109772	0.0380475	1.43869	0.2219		PC2	1	0.163312	0.0456506	1.87754	0.1599
PC3	1	0.0189181	0.00655714	0.247945	0.809		PC3	1	0.100638	0.0281312	1.157	0.3115
PC4	1	0.0483537	0.0167597	0.633734	0.5273		PC4	1	0.322547	0.0901613	3.70821	0.0324
PC5	1	0.164722	0.0570936	2.15888	0.1217		PC5	1	0.0894988	0.0250175	1.02894	0.3585
Ecology	4	0.478806	0.165957	1.56884	0.1527		Ecology	4	0.739638	0.206751	2.12584	0.0279
Residual	24	1.83119	0.634703	NA	NA		Residual	18	1.56567	0.437652	NA	NA
Total	33	2.88512	1	NA	NA		Total	27	3.57744	1	NA	NA
Small secreted proteins	Df	SumOfSqs	R2	F	Pr(>F)
PC1	1	0.123949	0.0596631	2.42075	0.0978
PC2	1	0.0305449	0.0147029	0.596549	0.5701
PC3	1	0.0884722	0.0425864	1.72788	0.1944
PC4	1	0.00220667	0.00106219	0.0430967	0.9894
PC5	1	0.167265	0.0805133	3.26672	0.0511
Ecology	4	0.436176	0.209955	2.12965	0.0862
Residual	24	1.22886	0.591518	NA	NA
Total	33	2.07748	1	NA	NA
