## Supplementary material for "Evolutionary innovations through gain and loss of genes in the ectomycorrhizal Boletales": Supporting information-Table S9. PERMANOVA results among TEs and SSPs, GT2, GT-6Sept2021.xlsx

### Sheet: Table S9-1
Table S9-1. PERMANOVA results of TEs and SSPs
	Df	SumOfSqs	R2	F	Pr(>F)
PhyloDist.PC1	1	0.126952	0.0611089	2.41157	0.086
PhyloDist.PC2	1	0.0218544	0.0105197	0.415145	0.6958
PhyloDist.PC3	1	0.0808174	0.0389017	1.5352	0.2269
PhyloDist.PC4	1	0.0136182	0.00655519	0.258691	0.8159
PhyloDist.PC5	1	0.16527	0.0795535	3.13946	0.0549
TE.DNA	1	0.024549	0.0118167	0.46633	0.6143
TE.LTR	1	0.0373682	0.0179873	0.709843	0.4801
TE.Non.LTR	1	0.16183	0.0778972	3.0741	0.0682
Unclassified.Repeat	1	0.181786	0.0875032	3.45318	0.0393
Residual	24	1.26343	0.608157	NA	NA
Total	33	2.07748	1	NA	NA

### Sheet: Table S9-2
Table S9-2. PERMANOVA results of TEs and Total GT2
	Df	SumOfSqs	R2	F	Pr(>F)
PhyloDist.PC1	1	0.0986446	0.0680543	2.94396	0.0755
PhyloDist.PC2	1	0.048441	0.0334191	1.44568	0.2322
PhyloDist.PC3	1	0.0181533	0.0125238	0.541769	0.5397
PhyloDist.PC4	1	0.029759	0.0205305	0.888132	0.3773
PhyloDist.PC5	1	0.0751114	0.0518189	2.24163	0.1305
TE.DNA	1	0.0224489	0.0154873	0.669968	0.4618
TE.LTR	1	0.00898926	0.00620164	0.268277	0.7437
TE.Non.LTR	1	0.0269653	0.0186032	0.804755	0.4051
Unclassified.Repeat	1	0.316808	0.218564	9.45488	0.0026
Residual	24	0.804178	0.554797	NA	NA
Total	33	1.4495	1	NA	NA

### Sheet: Table S9-3
Table S9-3. PERMANOVA results of TEs and Total GT
	Df	SumOfSqs	R2	F	Pr(>F)
PhyloDist.PC1	1	0.0165305	0.0234235	0.947847	0.3488
PhyloDist.PC2	1	0.0061441	0.00870615	0.352299	0.6698
PhyloDist.PC3	1	0.0148863	0.0210938	0.853571	0.3935
PhyloDist.PC4	1	0.120526	0.170784	6.91087	0.0093
PhyloDist.PC5	1	0.0315976	0.0447736	1.81179	0.1768
TE.DNA	1	0.00896046	0.0126969	0.513788	0.5306
TE.LTR	1	0.0031419	0.00445205	0.180155	0.8101
TE.Non.LTR	1	0.00161102	0.0022828	0.0923748	0.9199
Unclassified.Repeat	1	0.0837627	0.118691	4.80291	0.0246
Residual	24	0.41856	0.593096	NA	NA
Total	33	0.70572	1	NA	NA
