## Supplementary material for "Evolutionary innovations through gain and loss of genes in the ectomycorrhizal Boletales": Supporting information-Table S12. COMPARE-function enrichment-6Sept2021.xlsx

### Sheet: InterPro_enrichment
Table S12-1. COMPARE function enrichment: InterPro enrichment
InterPro ID	Number of gene families showed duplication in Boletaceae	All gene families	Ratio among gene families of Boletaceae	Ratio among all gene families	P-value (Hypergeometric test)	BH adjusted P-value	Descriptions
IPR027417	115	571	0.048853	0.0187662	1.22043e-21	2.87289e-18	P-loop containing nucleoside triphosphate hydrolase
IPR011990	51	190	0.0216653	0.00624445	1.76113e-15	2.07285e-12	Tetratricopeptide-like helical domain superfamily
IPR011009	68	320	0.028887	0.010517	1.5799e-14	1.2397e-11	Protein kinase-like domain superfamily
IPR036291	53	224	0.0225149	0.00736188	1.3881e-13	7.47501e-11	NAD(P)-binding domain superfamily
IPR029058	50	204	0.0212404	0.00670457	1.58773e-13	7.47501e-11	Alpha/Beta hydrolase fold
IPR000719	52	223	0.0220901	0.00732902	4.33807e-13	1.70197e-10	Protein kinase domain;Protein kinase domain profile.;Protein kinase domain
IPR019734	28	92	0.0118946	0.00302363	1.56282e-10	5.25555e-08	Tetratricopeptide repeat;TPR repeat profile.;Tetratricopeptide repeat
IPR017853	27	88	0.0114698	0.00289217	2.69421e-10	7.9277e-08	Glycoside hydrolase superfamily
IPR013026	28	95	0.0118946	0.00312223	3.59143e-10	8.45423e-08	Tetratricopeptide repeat-containing domain;TPR repeat region circular profile.
IPR015943	56	295	0.0237893	0.00969534	3.23467e-10	8.45423e-08	WD40/YVTN repeat-like-containing domain superfamily
IPR013087	42	192	0.017842	0.00631019	6.22851e-10	1.3329e-07	Zinc finger C2H2-type;Zinc finger C2H2 type domain profile.;Zinc finger, C2H2 type;Zinc finger C2H2 type domain signature.
IPR036259	33	134	0.0140187	0.00440398	1.77433e-09	3.48065e-07	MFS transporter superfamily
IPR011701	22	66	0.00934579	0.00216913	2.077e-09	3.76097e-07	Major facilitator superfamily;Major Facilitator Superfamily
IPR021827	7	7	0.00297366	0.000230059	1.64533e-08	2.76651e-06	Nucleoporin Nup186/Nup192/Nup205;Nuclear pore complex scaffold, nucleoporins 186/192/205
IPR036322	48	272	0.0203908	0.00893943	6.30569e-08	9.60235e-06	WD40-repeat-containing domain superfamily
IPR001680	45	248	0.0191164	0.00815066	6.93457e-08	9.60235e-06	WD40 repeat;Trp-Asp (WD) repeats profile.;WD domain, G-beta repeat
IPR020846	21	72	0.00892099	0.00236632	6.81683e-08	9.60235e-06	Major facilitator superfamily domain;Major facilitator superfamily (MFS) profile.
IPR001245	16	49	0.00679694	0.00161041	4.4602e-07	5.83295e-05	Serine-threonine/tyrosine-protein kinase, catalytic domain;Protein tyrosine kinase;Tyrosine kinase catalytic domain signature
IPR036396	23	94	0.0097706	0.00308936	5.56548e-07	6.89534e-05	Cytochrome P450 superfamily
IPR001199	10	20	0.00424809	0.000657311	6.75885e-07	7.57635e-05	Cytochrome b5-like heme/steroid binding domain;Cytochrome B5 signature;Cytochrome b5 family, heme-binding domain profile.;Cytochrome b5-like Heme/Steroid binding domain
IPR036400	10	20	0.00424809	0.000657311	6.75885e-07	7.57635e-05	Cytochrome b5-like heme/steroid binding domain superfamily
IPR006073	13	35	0.00552251	0.00115029	1.00342e-06	0.000107366	GTP binding domain;50S ribosome-binding GTPase;GTP1/OBG GTP-binding protein family signature
IPR001128	19	71	0.00807137	0.00233345	1.22796e-06	0.00012568	Cytochrome P450;Cytochrome P450;P450 superfamily signature
IPR008266	17	59	0.00722175	0.00193907	1.43861e-06	0.000141104	Tyrosine-protein kinase, active site;Tyrosine protein kinases specific active-site signature.
IPR014001	23	100	0.0097706	0.00328655	1.77911e-06	0.000167521	Helicase superfamily 1/2, ATP-binding domain;Superfamilies 1 and 2 helicase ATP-binding type-1 domain profile.
IPR040521	9	18	0.00382328	0.00059158	2.49695e-06	0.00021663	Kyakuja-Dileera-Zisupton transposase;Kyakuja-Dileera-Zisupton transposase
IPR011333	14	43	0.00594732	0.00141322	2.42367e-06	0.00021663	SKP1/BTB/POZ domain superfamily
IPR029030	5	5	0.00212404	0.000164328	2.76079e-06	0.00021663	Caspase-like domain superfamily
IPR001189	5	5	0.00212404	0.000164328	2.76079e-06	0.00021663	Manganese/iron superoxide dismutase;Manganese superoxide dismutase signature
IPR019831	5	5	0.00212404	0.000164328	2.76079e-06	0.00021663	Manganese/iron superoxide dismutase, N-terminal;Iron/manganese superoxide dismutases, alpha-hairpin domain
IPR029044	13	38	0.00552251	0.00124889	2.95264e-06	0.00022421	Nucleotide-diphospho-sugar transferases
IPR001650	23	103	0.0097706	0.00338515	3.05422e-06	0.000224676	Helicase, C-terminal;Superfamilies 1 and 2 helicase C-terminal domain profile.;Helicase conserved C-terminal domain
IPR021109	20	83	0.00849618	0.00272784	3.85467e-06	0.000274966	Aspartic peptidase domain superfamily
IPR011989	27	135	0.0114698	0.00443685	4.20449e-06	0.000282782	Armadillo-like helical
IPR001609	7	11	0.00297366	0.000361521	4.10732e-06	0.000282782	Myosin head, motor domain;Myosin motor domain profile.;Myosin heavy chain signature;Myosin head (motor domain)
IPR002401	12	34	0.00509771	0.00111743	4.89115e-06	0.000319827	Cytochrome P450, E-class, group I;E-class P450 group I signature
IPR036324	6	8	0.00254885	0.000262924	5.20569e-06	0.000322479	Manganese/iron superoxide dismutase, N-terminal domain superfamily
IPR002305	6	8	0.00254885	0.000262924	5.20569e-06	0.000322479	Aminoacyl-tRNA synthetase, class Ic;tRNA synthetases class I (W and Y)
IPR036236	22	100	0.00934579	0.00328655	6.42496e-06	0.000387804	Zinc finger C2H2 superfamily
IPR017972	12	36	0.00509771	0.00118316	9.64964e-06	0.000563613	Cytochrome P450, conserved site;Cytochrome P450 cysteine heme-iron ligand signature.
IPR036188	23	110	0.0097706	0.00361521	9.81653e-06	0.000563613	FAD/NAD(P)-binding domain superfamily
IPR000210	13	42	0.00552251	0.00138035	1.03782e-05	0.000581671	BTB/POZ domain;BTB/POZ domain;BTB domain profile.
IPR002403	10	26	0.00424809	0.000854504	1.26129e-05	0.000690485	Cytochrome P450, E-class, group IV;E-class P450 group IV signature
IPR008271	22	105	0.00934579	0.00345088	1.46749e-05	0.000767659	Serine/threonine-protein kinase, active site;Serine/Threonine protein kinases active-site signature.
IPR039551	6	9	0.00254885	0.00029579	1.45869e-05	0.000767659	Choline/carnitine acyltransferase domain;Choline/Carnitine o-acyltransferase
IPR016024	36	224	0.0152931	0.00736188	2.28952e-05	0.00117163	Armadillo-type fold
IPR002347	15	58	0.00637213	0.0019062	2.48774e-05	0.00124599	Short-chain dehydrogenase/reductase SDR;short chain dehydrogenase;Short-chain dehydrogenase/reductase (SDR) superfamily signature;Glucose/ribitol dehydrogenase family signature
IPR036908	7	14	0.00297366	0.000460118	3.46791e-05	0.00170072	RlpA-like domain superfamily
IPR022099	4	4	0.00169924	0.000131462	3.57411e-05	0.00171703	Protein of unknown function DUF3638;Protein of unknown function (DUF3638)
IPR010285	9	24	0.00382328	0.000788773	4.37908e-05	0.00206167	DNA helicase Pif1-like;ATP-dependent DNA helicase PIF1 [PIF1].;PIF1-like helicase
IPR017986	35	223	0.0148683	0.00732902	4.88473e-05	0.00225462	WD40-repeat-containing domain;Trp-Asp (WD) repeats circular profile.
IPR042232	5	7	0.00212404	0.000230059	5.07624e-05	0.00225462	Choline/Carnitine o-acyltransferase, domain 1
IPR029510	5	7	0.00212404	0.000230059	5.07624e-05	0.00225462	Aldehyde dehydrogenase, glutamic acid active site;Aldehyde dehydrogenases glutamic acid active site.
IPR011032	12	42	0.00509771	0.00138035	5.50986e-05	0.00240189	GroES-like superfamily
IPR005123	11	36	0.0046729	0.00118316	5.67135e-05	0.00242734	Oxoglutarate/iron-dependent dioxygenase;2OG-Fe(II) oxygenase superfamily;Fe(2+) 2-oxoglutarate dioxygenase domain profile.
IPR035985	7	15	0.00297366	0.000492983	6.06695e-05	0.00255028	Ubiquitin-activating enzyme
IPR003593	21	108	0.00892099	0.00354948	7.26643e-05	0.00300091	AAA+ ATPase domain;AAA domain
IPR009072	11	37	0.0046729	0.00121603	7.50901e-05	0.00304762	Histone-fold
IPR036961	9	26	0.00382328	0.000854504	9.07945e-05	0.00350744	Kinesin motor domain superfamily
IPR000571	12	44	0.00509771	0.00144608	9.08896e-05	0.00350744	Zinc finger, CCCH-type;Zinc finger C3H1-type profile.;Zinc finger C-x8-C-x5-C-x3-H type (and similar)
IPR020904	9	26	0.00382328	0.000854504	9.07945e-05	0.00350744	Short-chain dehydrogenase/reductase, conserved site;Short-chain dehydrogenases/reductases family signature.
IPR010987	8	21	0.00339847	0.000690176	0.000103163	0.00366024	Glutathione S-transferase, C-terminal-like;Soluble glutathione S-transferase C-terminal domain profile.
IPR036770	14	58	0.00594732	0.0019062	0.000104178	0.00366024	Ankyrin repeat-containing domain superfamily
IPR002156	7	16	0.00297366	0.000525849	0.000100644	0.00366024	Ribonuclease H domain;RNase H domain profile.;RNase H
IPR036910	11	38	0.0046729	0.00124889	9.83312e-05	0.00366024	High mobility group box domain superfamily
IPR000073	14	58	0.00594732	0.0019062	0.000104178	0.00366024	Alpha/beta hydrolase fold-1;Alpha/beta hydrolase fold signature;Alpha/beta hydrolase family
IPR011545	15	65	0.00637213	0.00213626	0.000103568	0.00366024	DEAD/DEAH box helicase domain;DEAD/DEAH box helicase
IPR036397	17	82	0.00722175	0.00269497	0.00015233	0.0052733	Ribonuclease H superfamily
IPR012337	25	147	0.0106202	0.00483124	0.000155312	0.00529862	Ribonuclease H-like superfamily
IPR024983	4	5	0.00169924	0.000164328	0.000167662	0.00533347	CHAT domain;CHAT domain
IPR005103	4	5	0.00169924	0.000164328	0.000167662	0.00533347	Glycoside hydrolase, family 61;Glycosyl hydrolase family 61
IPR013740	4	5	0.00169924	0.000164328	0.000167662	0.00533347	Redoxin;Redoxin
IPR001506	4	5	0.00169924	0.000164328	0.000167662	0.00533347	Peptidase M12A;Astacin family signature;Astacin (Peptidase family M12A)
IPR006026	4	5	0.00169924	0.000164328	0.000167662	0.00533347	Peptidase, metallopeptidase
IPR036855	9	28	0.00382328	0.000920235	0.000174181	0.00546695	Zinc finger, CCCH-type superfamily
IPR004046	6	13	0.00254885	0.000427252	0.000227048	0.00668089	Glutathione S-transferase, C-terminal;Glutathione S-transferase, C-terminal domain
IPR024079	6	13	0.00254885	0.000427252	0.000227048	0.00668089	Metallopeptidase, catalytic domain superfamily
IPR029071	12	48	0.00509771	0.00157755	0.00022471	0.00668089	Ubiquitin-like domain superfamily
IPR040976	14	62	0.00594732	0.00203766	0.000222913	0.00668089	Fungal-type protein kinase;Fungal protein kinase
IPR038717	6	13	0.00254885	0.000427252	0.000227048	0.00668089	Tc1-like transposase, DDE domain;DDE superfamily endonuclease
IPR035992	14	63	0.00594732	0.00207053	0.000266414	0.00765967	Ricin B-like lectins
IPR036851	5	9	0.00212404	0.00029579	0.000266819	0.00765967	Chloroperoxidase-like superfamily
IPR002110	12	49	0.00509771	0.00161041	0.000276826	0.00785119	Ankyrin repeat;Ankyrin repeat profile.;Ankyrin repeat signature;Ankyrin repeat
IPR020568	10	36	0.00424809	0.00118316	0.000294974	0.00826628	Ribosomal protein S5 domain 2-type fold
IPR041078	8	24	0.00339847	0.000788773	0.000302214	0.00827223	Plavaka transposase;Plavaka transposase
IPR011598	8	24	0.00339847	0.000788773	0.000302214	0.00827223	Myc-type, basic helix-loop-helix (bHLH) domain;HLH;Myc-type, basic helix-loop-helix (bHLH) domain profile.;Helix-loop-helix DNA-binding domain
IPR040079	6	14	0.00254885	0.000460118	0.000371325	0.00982133	Glutathione Transferase family;Glutathione Transferase (cytosolic)
IPR036318	6	14	0.00254885	0.000460118	0.000371325	0.00982133	FAD-binding, type PCMH-like superfamily
IPR001412	6	14	0.00254885	0.000460118	0.000371325	0.00982133	Aminoacyl-tRNA synthetase, class I, conserved site;Aminoacyl-transfer RNA synthetases class-I signature.
IPR036638	8	25	0.00339847	0.000821639	0.000414441	0.0108399	Helix-loop-helix DNA-binding domain superfamily
IPR001138	18	97	0.00764656	0.00318796	0.000421927	0.0109145	Zn(2)-C6 fungal-type DNA-binding domain;Zn(2)-C6 fungal-type DNA-binding domain signature.;GAL4;Zn(2)-C6 fungal-type DNA-binding domain profile.;Fungal Zn(2)-Cys(6) binuclear cluster domain
IPR015883	3	3	0.00127443	9.85966e-05	0.000462521	0.0109977	Glycoside hydrolase family 20, catalytic domain;Glycosyl hydrolase family 20, catalytic domain
IPR025705	3	3	0.00127443	9.85966e-05	0.000462521	0.0109977	Beta-hexosaminidase;Glycosyl hydrolase family 20 signature
IPR032416	3	3	0.00127443	9.85966e-05	0.000462521	0.0109977	Peptidase M24, C-terminal domain;C-terminal region of peptidase_M24
IPR023318	3	3	0.00127443	9.85966e-05	0.000462521	0.0109977	Ubiquitin activating enzyme, alpha domain superfamily
IPR000250	3	3	0.00127443	9.85966e-05	0.000462521	0.0109977	Peptidase G1;Scytalidopepsin B aspartic protease (A4) signature;Peptidase A4 family
IPR038656	3	3	0.00127443	9.85966e-05	0.000462521	0.0109977	Peptidase G1 superfamily
IPR003105	3	3	0.00127443	9.85966e-05	0.000462521	0.0109977	SRA-YDG;YDG domain profile.;SAD/SRA domain
IPR036987	3	3	0.00127443	9.85966e-05	0.000462521	0.0109977	SRA-YDG superfamily
IPR019832	4	6	0.00169924	0.000197193	0.000471989	0.0110006	Manganese/iron superoxide dismutase, C-terminal;Iron/manganese superoxide dismutases, C-terminal domain
IPR036314	4	6	0.00169924	0.000197193	0.000471989	0.0110006	Manganese/iron superoxide dismutase, C-terminal domain superfamily
IPR022698	5	10	0.00212404	0.000328655	0.000499573	0.0112	Protein of unknown function DUF3505;Orsellinic acid/F9775 biosynthesis cluster protein D
IPR020683	12	52	0.00509771	0.00170901	0.000498583	0.0112	Ankyrin repeat-containing domain;Ankyrin repeat region circular profile.;Ankyrin repeats (3 copies)
IPR036864	17	90	0.00722175	0.0029579	0.000486736	0.0112	Zn(2)-C6 fungal-type DNA-binding domain superfamily
IPR016166	5	10	0.00212404	0.000328655	0.000499573	0.0112	FAD-binding domain, PCMH-type;PCMH-type FAD-binding domain profile.
IPR036736	7	20	0.00297366	0.000657311	0.000517518	0.0114928	ACP-like superfamily
IPR027413	6	15	0.00254885	0.000492983	0.000578428	0.0124919	GroEL-like equatorial domain superfamily
IPR002423	6	15	0.00254885	0.000492983	0.000578428	0.0124919	Chaperonin Cpn60/TCP-1 family;TCP-1/cpn60 chaperonin family
IPR011043	6	15	0.00254885	0.000492983	0.000578428	0.0124919	Galactose oxidase/kelch, beta-propeller
IPR036388	16	84	0.00679694	0.00276071	0.000640118	0.0136985	Winged helix-like DNA-binding domain superfamily
IPR023210	8	27	0.00339847	0.00088737	0.000739932	0.0156919	NADP-dependent oxidoreductase domain;Aldo_ket_red;Aldo/keto reductase family
IPR042099	9	34	0.00382328	0.00111743	0.000865983	0.0174233	AMP-dependent synthetase-like superfamily
IPR014729	12	55	0.00509771	0.00180761	0.000853795	0.0174233	Rossmann-like alpha/beta/alpha sandwich fold
IPR016163	5	11	0.00212404	0.000361521	0.000857539	0.0174233	Aldehyde dehydrogenase, C-terminal
IPR015590	5	11	0.00212404	0.000361521	0.000857539	0.0174233	Aldehyde dehydrogenase domain;Aldehyde dehydrogenase family
IPR004875	5	11	0.00212404	0.000361521	0.000857539	0.0174233	DDE superfamily endonuclease domain;DDE superfamily endonuclease
IPR025476	6	16	0.00254885	0.000525849	0.000865099	0.0174233	Helitron helicase-like domain;Helitron helicase-like domain at N-terminus
IPR036282	8	28	0.00339847	0.000920235	0.000966233	0.0192755	Glutathione S-transferase, C-terminal domain superfamily
IPR002716	4	7	0.00169924	0.000230059	0.00103362	0.0201087	PIN domain;PIN domain
IPR042231	4	7	0.00169924	0.000230059	0.00103362	0.0201087	Choline/Carnitine o-acyltransferase, domain 2
IPR002937	4	7	0.00169924	0.000230059	0.00103362	0.0201087	Amine oxidase;Flavin containing amine oxidoreductase
IPR036249	16	88	0.00679694	0.00289217	0.00108217	0.0208805	Thioredoxin-like superfamily
IPR000953	10	42	0.00424809	0.00138035	0.00111436	0.0213268	Chromo/chromo shadow domain;Chromo and chromo shadow domain profile.
IPR001563	6	17	0.00254885	0.000558714	0.00124988	0.0228079	Peptidase S10, serine carboxypeptidase;Serine carboxypeptidase;Carboxypeptidase C serine protease (S10) family signature
IPR034164	6	17	0.00254885	0.000558714	0.00124988	0.0228079	Pepsin-like domain;pepsin_like
IPR016035	6	17	0.00254885	0.000558714	0.00124988	0.0228079	Acyl transferase/acyl hydrolase/lysophospholipase
IPR000873	8	29	0.00339847	0.000953101	0.00124468	0.0228079	AMP-dependent synthetase/ligase;AMP-binding enzyme
IPR020843	8	29	0.00339847	0.000953101	0.00124468	0.0228079	Polyketide synthase, enoylreductase domain
IPR013149	8	29	0.00339847	0.000953101	0.00124468	0.0228079	Alcohol dehydrogenase, C-terminal;Zinc-binding dehydrogenase
IPR016162	5	12	0.00212404	0.000394387	0.00137661	0.024737	Aldehyde dehydrogenase, N-terminal
IPR041677	5	12	0.00212404	0.000394387	0.00137661	0.024737	DNA2/NAM7 helicase, AAA domain;AAA domain
IPR009071	8	30	0.00339847	0.000985966	0.0015834	0.0282373	High mobility group box domain;HMG boxes A and B DNA-binding domains profile.;HMG-box domain;HMG (high mobility group) box
IPR036901	3	4	0.00127443	0.000131462	0.00174286	0.0295158	Aspartate/ornithine carbamoyltransferase superfamily
IPR006131	3	4	0.00127443	0.000131462	0.00174286	0.0295158	Aspartate/ornithine carbamoyltransferase, Asp/Orn-binding domain;Aspartate/ornithine carbamoyltransferase, Asp/Orn binding domain
IPR006130	3	4	0.00127443	0.000131462	0.00174286	0.0295158	Aspartate/ornithine carbamoyltransferase;Aspartate and ornithine carbamoyltransferases signature.;Aspartate/ornithine carbamoyltransferase superfamily signature
IPR036895	3	4	0.00127443	0.000131462	0.00174286	0.0295158	Uracil-DNA glycosylase-like domain superfamily
IPR017984	3	4	0.00127443	0.000131462	0.00174286	0.0295158	Chromo domain subgroup;Chromodomain signature
IPR038271	3	4	0.00127443	0.000131462	0.00174286	0.0295158	Purine-cytosine permease superfamily
IPR001248	3	4	0.00127443	0.000131462	0.00174286	0.0295158	Purine-cytosine permease;Permease for cytosine/purines, uracil, thiamine, allantoin
IPR033124	4	8	0.00169924	0.000262924	0.00194056	0.0321695	Serine carboxypeptidases, histidine active site;Serine carboxypeptidases, histidine active site.
IPR012951	4	8	0.00169924	0.000262924	0.00194056	0.0321695	Berberine/berberine-like;Berberine and berberine like
IPR000028	4	8	0.00169924	0.000262924	0.00194056	0.0321695	Chloroperoxidase;Heme haloperoxidase family profile.;Peroxidase, family 2
IPR029052	8	31	0.00339847	0.00101883	0.00199111	0.0325491	Metallo-dependent phosphatase-like
IPR032466	8	31	0.00339847	0.00101883	0.00199111	0.0325491	Metal-dependent hydrolase
IPR027409	5	13	0.00212404	0.000427252	0.00209509	0.0330996	GroEL-like apical domain superfamily
IPR027410	5	13	0.00212404	0.000427252	0.00209509	0.0330996	TCP-1-like chaperonin intermediate domain superfamily
IPR016161	5	13	0.00212404	0.000427252	0.00209509	0.0330996	Aldehyde/histidinol dehydrogenase
IPR000594	5	13	0.00212404	0.000427252	0.00209509	0.0330996	THIF-type NAD/FAD binding fold;ThiF family
IPR002464	5	13	0.00212404	0.000427252	0.00209509	0.0330996	DNA/RNA helicase, ATP-dependent, DEAH-box type, conserved site;DEAH-box subfamily ATP-dependent helicases signature.
IPR004843	7	25	0.00297366	0.000821639	0.00227772	0.0355083	Calcineurin-like phosphoesterase domain, ApaH type;Calcineurin-like phosphoesterase
IPR002938	7	25	0.00297366	0.000821639	0.00227772	0.0355083	FAD-binding domain;FAD binding domain
IPR029060	6	19	0.00254885	0.000624445	0.00239561	0.0366186	PIN-like domain superfamily
IPR003615	6	19	0.00254885	0.000624445	0.00239561	0.0366186	HNH nuclease;HNHc;HNH endonuclease
IPR024752	6	19	0.00254885	0.000624445	0.00239561	0.0366186	Myb/SANT-like domain;Myb/SANT-like DNA-binding domain
IPR036390	14	79	0.00594732	0.00259638	0.00277056	0.0420767	Winged helix DNA-binding domain superfamily
IPR001357	7	26	0.00297366	0.000854504	0.0029112	0.0436494	BRCT domain;BRCT domain profile.;Regulator of Ty1 transposition protein 107 BRCT domain;twin BRCT domain
IPR036420	7	26	0.00297366	0.000854504	0.0029112	0.0436494	BRCT domain superfamily
IPR001969	8	33	0.00339847	0.00108456	0.00305112	0.0449134	Aspartic peptidase, active site;Eukaryotic and viral aspartyl proteases active site.
IPR036812	8	33	0.00339847	0.00108456	0.00305112	0.0449134	NADP-dependent oxidoreductase domain superfamily
IPR041679	5	14	0.00212404	0.000460118	0.00305274	0.0449134	DNA2/NAM7 helicase-like, AAA domain;AAA domain
IPR003958	4	9	0.00169924	0.00029579	0.00327955	0.0459527	Transcription factor CBF/NF-Y/archaeal histone domain;Histone-like transcription factor (CBF/NF-Y) and archaeal histone
IPR016197	10	48	0.00424809	0.00157755	0.00324004	0.0459527	Chromo-like domain superfamily
IPR015421	10	48	0.00424809	0.00157755	0.00324004	0.0459527	Pyridoxal phosphate-dependent transferase, major domain
IPR016169	4	9	0.00169924	0.00029579	0.00327955	0.0459527	FAD-binding, type PCMH, subdomain 2
IPR038213	4	9	0.00169924	0.00029579	0.00327955	0.0459527	IFI6/IFI27-like domain superfamily
IPR003653	6	20	0.00254885	0.000657311	0.0032005	0.0459527	Ulp1 protease family, C-terminal catalytic domain;Ulp1 protease family, C-terminal catalytic domain;Ubiquitin-like protease family profile.
IPR000172	4	9	0.00169924	0.00029579	0.00327955	0.0459527	Glucose-methanol-choline oxidoreductase, N-terminal;GMC oxidoreductase;GMC oxidoreductases signature 1.;GMC oxidoreductases signature 2.
IPR001223	4	9	0.00169924	0.00029579	0.00327955	0.0459527	Glycoside hydrolase family 18, catalytic domain;Glycosyl hydrolases family 18
IPR017441	14	81	0.00594732	0.00266211	0.00351331	0.0489368	Protein kinase, ATP binding site;Protein kinases ATP-binding region signature.

### Sheet: GO_Molecular Functions
Table S12-2. COMPARE function enrichment: GO Molecular Functions
GO.ID	Term	Annotated	Significant	Expected	weight01Fisher
GO:0004784	superoxide dismutase activity	9	6	1.59	0.0015
GO:0008641	ubiquitin-like modifier activating enzyme activity	15	7	2.64	0.0089
GO:0004672	protein kinase activity	260	60	45.8	0.0115
GO:0004222	metalloendopeptidase activity	35	12	6.17	0.0132
GO:0050660	flavin adenine dinucleotide binding	83	26	14.62	0.0149
GO:0016741	transferase activity, transferring one-carbon groups	116	21	20.43	0.019
GO:0005525	GTP binding	109	28	19.2	0.021
GO:0019239	deaminase activity	12	6	2.11	0.0213
GO:0005102	signaling receptor binding	7	4	1.23	0.0214
GO:0016765	transferase activity, transferring alkyl or aryl (other than methyl) groups	33	11	5.81	0.0218
GO:0003678	DNA helicase activity	38	12	6.69	0.0258
GO:0004497	monooxygenase activity	49	17	8.63	0.0272
GO:0016620	oxidoreductase activity, acting on the aldehyde or oxo group of donors, NAD or NADP as acceptor	18	7	3.17	0.0272
GO:0071949	FAD binding	39	12	6.87	0.0314
GO:0004190	aspartic-type endopeptidase activity	44	13	7.75	0.0355
GO:0016702	oxidoreductase activity, acting on single donors with incorporation of molecular oxygen, incorporation of two atoms of oxygen	8	4	1.41	0.0369
GO:0046933	proton-transporting ATP synthase activity, rotational mechanism	8	4	1.41	0.0369
GO:0016818	hydrolase activity, acting on acid anhydrides, in phosphorus-containing anhydrides	255	49	44.92	0.0409
GO:0031406	carboxylic acid binding	13	5	2.29	0.0411
GO:0016624	oxidoreductase activity, acting on the aldehyde or oxo group of donors, disulfide as acceptor	5	3	0.88	0.0412
GO:0003995	acyl-CoA dehydrogenase activity	5	3	0.88	0.0412
GO:0008172	S-methyltransferase activity	5	3	0.88	0.0412
GO:0046982	protein heterodimerization activity	37	11	6.52	0.0488
GO:0005506	iron ion binding	123	29	21.67	0.0547
GO:0005524	ATP binding	668	133	117.67	0.0554
GO:0046915	transition metal ion transmembrane transporter activity	9	4	1.59	0.0573
GO:0004185	serine-type carboxypeptidase activity	17	6	2.99	0.0633
GO:0016705	oxidoreductase activity, acting on paired donors, with incorporation or reduction of molecular oxygen	125	32	22.02	0.0683
GO:0022857	transmembrane transporter activity	231	51	40.69	0.0696
GO:0035251	UDP-glucosyltransferase activity	6	3	1.06	0.0717
GO:0008175	tRNA methyltransferase activity	6	3	1.06	0.0717
GO:0004812	aminoacyl-tRNA ligase activity	44	12	7.75	0.0734
GO:0004523	RNA-DNA hybrid ribonuclease activity	22	7	3.88	0.0772
GO:0015318	inorganic molecular entity transmembrane transporter activity	105	22	18.5	0.0818
GO:0016298	lipase activity	14	6	2.47	0.0818
GO:0004520	endodeoxyribonuclease activity	9	4	1.59	0.082
GO:0016894	endonuclease activity, active with either ribo- or deoxyribonucleic acids and producing 3'-phosphomonoesters	10	4	1.76	0.082
GO:0008324	cation transmembrane transporter activity	96	21	16.91	0.082
GO:0030983	mismatched DNA binding	10	4	1.76	0.0825
GO:0004499	N,N-dimethylaniline monooxygenase activity	10	4	1.76	0.0825
GO:0004553	hydrolase activity, hydrolyzing O-glycosyl compounds	106	25	18.67	0.0829
GO:0051536	iron-sulfur cluster binding	39	7	6.87	0.0846
GO:0046872	metal ion binding	788	147	138.81	0.0879
GO:0015085	calcium ion transmembrane transporter activity	7	3	1.23	0.1094
GO:0016746	transferase activity, transferring acyl groups	121	18	21.32	0.1105
GO:0004620	phospholipase activity	11	4	1.94	0.1123
GO:0003700	DNA-binding transcription factor activity	158	33	27.83	0.1148
GO:0004601	peroxidase activity	20	6	3.52	0.1249
GO:0008234	cysteine-type peptidase activity	49	10	8.63	0.1255
GO:0016614	oxidoreductase activity, acting on CH-OH group of donors	63	12	11.1	0.1257
GO:0016709	oxidoreductase activity, acting on paired donors, with incorporation or reduction of molecular oxygen, NAD(P)H as one donor, and incorporation of one atom of oxygen	14	6	2.47	0.1447
GO:0015291	secondary active transmembrane transporter activity	14	5	2.47	0.145
GO:0008509	anion transmembrane transporter activity	16	5	2.82	0.1451
GO:0016757	transferase activity, transferring glycosyl groups	68	15	11.98	0.1455
GO:0008138	protein tyrosine/serine/threonine phosphatase activity	12	4	2.11	0.146
GO:0016779	nucleotidyltransferase activity	98	20	17.26	0.15
GO:0031683	G-protein beta/gamma-subunit complex binding	8	3	1.41	0.153
GO:0016788	hydrolase activity, acting on ester bonds	244	52	42.98	0.1611
GO:0005198	structural molecule activity	206	30	36.29	0.1654
GO:0016763	transferase activity, transferring pentosyl groups	17	5	2.99	0.1659
GO:0022804	active transmembrane transporter activity	64	15	11.27	0.1756
GO:0030414	peptidase inhibitor activity	18	5	3.17	0.176
GO:0016655	oxidoreductase activity, acting on NAD(P)H, quinone or similar compound as acceptor	14	2	2.47	0.1764
GO:0005488	binding	3831	666	674.86	0.1821
GO:0003774	motor activity	32	8	5.64	0.1891
GO:0020037	heme binding	124	26	21.84	0.1899
GO:0016491	oxidoreductase activity	617	134	108.69	0.1962
GO:0016671	oxidoreductase activity, acting on a sulfur group of donors, disulfide as acceptor	5	2	0.88	0.2147
GO:0004000	adenosine deaminase activity	5	2	0.88	0.2147
GO:1901505	carbohydrate derivative transmembrane transporter activity	5	2	0.88	0.2147
GO:0004197	cysteine-type endopeptidase activity	5	2	0.88	0.2147
GO:0015932	nucleobase-containing compound transmembrane transporter activity	5	2	0.88	0.2147
GO:0018024	histone-lysine N-methyltransferase activity	5	2	0.88	0.2147
GO:0048038	quinone binding	5	2	0.88	0.2147
GO:1901682	sulfur compound transmembrane transporter activity	5	2	0.88	0.2147
GO:0045735	nutrient reservoir activity	5	2	0.88	0.2147
GO:0015662	ATPase activity, coupled to transmembrane movement of ions, phosphorylative mechanism	5	2	0.88	0.2147
GO:0016814	hydrolase activity, acting on carbon-nitrogen (but not peptide) bonds, in cyclic amidines	15	5	2.64	0.251
GO:0003746	translation elongation factor activity	10	3	1.76	0.2516
GO:0002161	aminoacyl-tRNA editing activity	10	3	1.76	0.2516
GO:0016874	ligase activity	114	29	20.08	0.2826
GO:0046983	protein dimerization activity	99	24	17.44	0.2837
GO:0016667	oxidoreductase activity, acting on a sulfur group of donors	25	7	4.4	0.2855
GO:0008170	N-methyltransferase activity	12	4	2.11	0.2858
GO:0004650	polygalacturonase activity	6	2	1.06	0.2862
GO:0003747	translation release factor activity	6	2	1.06	0.2862
GO:0016888	endodeoxyribonuclease activity, producing 5'-phosphomonoesters	6	2	1.06	0.2862
GO:0004609	phosphatidylserine decarboxylase activity	6	2	1.06	0.2862
GO:0005200	structural constituent of cytoskeleton	6	2	1.06	0.2862
GO:0043565	sequence-specific DNA binding	63	13	11.1	0.2957
GO:0030145	manganese ion binding	11	3	1.94	0.3038
GO:0005085	guanyl-nucleotide exchange factor activity	37	7	6.52	0.3042
GO:0030248	cellulose binding	21	5	3.7	0.3059
GO:0004180	carboxypeptidase activity	19	7	3.35	0.3204
GO:0019899	enzyme binding	70	12	12.33	0.3216
GO:0030170	pyridoxal phosphate binding	53	11	9.34	0.3254
GO:0016791	phosphatase activity	51	11	8.98	0.3428
GO:0004867	serine-type endopeptidase inhibitor activity	17	4	2.99	0.3507
GO:0008237	metallopeptidase activity	54	17	9.51	0.3521
GO:0019829	cation-transporting ATPase activity	20	7	3.52	0.3555

### Sheet: GO_Biological Process
Table S12-3. COMPARE function enrichment: GO Biological Process
GO.ID	Term	Annotated	Significant	Expected	weight01Fisher
GO:0006508	proteolysis	227	56	42.89	0.0028
GO:0006801	superoxide metabolic process	10	6	1.89	0.0047
GO:0046434	organophosphate catabolic process	24	8	4.53	0.0054
GO:0034655	nucleobase-containing compound catabolic process	45	10	8.5	0.0138
GO:0007010	cytoskeleton organization	28	7	5.29	0.0231
GO:0055085	transmembrane transport	296	70	55.93	0.026
GO:0000723	telomere maintenance	28	10	5.29	0.0268
GO:0006891	intra-Golgi vesicle-mediated transport	7	4	1.32	0.0273
GO:0098655	cation transmembrane transport	53	14	10.01	0.0354
GO:0046131	pyrimidine ribonucleoside metabolic process	7	3	1.32	0.0357
GO:0009205	purine ribonucleoside triphosphate metabolic process	41	8	7.75	0.0358
GO:0006468	protein phosphorylation	257	59	48.56	0.0397
GO:0006825	copper ion transport	5	3	0.94	0.0497
GO:0098662	inorganic cation transmembrane transport	51	12	9.64	0.0645
GO:0055114	oxidation-reduction process	533	114	100.71	0.0764
GO:0006284	base-excision repair	13	5	2.46	0.0807
GO:0006644	phospholipid metabolic process	53	14	10.01	0.0849
GO:0044242	cellular lipid catabolic process	6	3	1.13	0.0856
GO:0034030	ribonucleoside bisphosphate biosynthetic process	6	3	1.13	0.0856
GO:0034033	purine nucleoside bisphosphate biosynthetic process	6	3	1.13	0.0856
GO:0071985	multivesicular body sorting pathway	6	3	1.13	0.0856
GO:0043666	regulation of phosphoprotein phosphatase activity	6	3	1.13	0.0856
GO:0009250	glucan biosynthetic process	11	3	2.08	0.0937
GO:0015980	energy derivation by oxidation of organic compounds	28	6	5.29	0.0937
GO:0071705	nitrogen compound transport	138	24	26.07	0.0945
GO:0044265	cellular macromolecule catabolic process	75	12	14.17	0.0945
GO:0034645	cellular macromolecule biosynthetic process	701	126	132.45	0.0962
GO:0006418	tRNA aminoacylation for protein translation	44	12	8.31	0.1112
GO:0044267	cellular protein metabolic process	694	138	131.13	0.1263
GO:0046128	purine ribonucleoside metabolic process	7	3	1.32	0.1294
GO:0043248	proteasome assembly	7	3	1.32	0.1294
GO:0009086	methionine biosynthetic process	7	3	1.32	0.1294
GO:0006506	GPI anchor biosynthetic process	15	5	2.83	0.1365
GO:0007186	G protein-coupled receptor signaling pathway	15	5	2.83	0.1365
GO:0006281	DNA repair	125	32	23.62	0.1366
GO:0006298	mismatch repair	11	4	2.08	0.1372
GO:0006950	response to stress	152	36	28.72	0.1613
GO:0006090	pyruvate metabolic process	15	3	2.83	0.1644
GO:0015698	inorganic anion transport	12	4	2.27	0.1766
GO:1901136	carbohydrate derivative catabolic process	12	4	2.27	0.1766
GO:0019346	transsulfuration	12	4	2.27	0.1766
GO:0018193	peptidyl-amino acid modification	34	9	6.42	0.1784
GO:0006865	amino acid transport	8	3	1.51	0.1791
GO:0016485	protein processing	8	3	1.51	0.1791
GO:0006448	regulation of translational elongation	8	3	1.51	0.1791
GO:0043094	cellular metabolic compound salvage	8	3	1.51	0.1791
GO:0051188	cofactor biosynthetic process	72	15	13.6	0.1791
GO:0042558	pteridine-containing compound metabolic process	10	3	1.89	0.1889
GO:0043545	molybdopterin cofactor metabolic process	6	2	1.13	0.1889
GO:0042221	response to chemical	7	2	1.32	0.189
GO:0097435	supramolecular fiber organization	20	4	3.78	0.1891
GO:0007266	Rho protein signal transduction	21	4	3.97	0.1892
GO:0051258	protein polymerization	13	2	2.46	0.1893
GO:1901360	organic cyclic compound metabolic process	1067	196	201.61	0.1916
GO:0009058	biosynthetic process	1043	195	197.07	0.2265
GO:0000070	mitotic sister chromatid segregation	9	3	1.7	0.2328
GO:0006415	translational termination	9	3	1.7	0.2328
GO:0006139	nucleobase-containing compound metabolic process	970	182	183.28	0.2354
GO:0000041	transition metal ion transport	10	5	1.89	0.239
GO:0009150	purine ribonucleotide metabolic process	60	13	11.34	0.2398
GO:0006406	mRNA export from nucleus	5	2	0.94	0.2402
GO:0018022	peptidyl-lysine methylation	5	2	0.94	0.2402
GO:0005992	trehalose biosynthetic process	5	2	0.94	0.2402
GO:0006188	IMP biosynthetic process	5	2	0.94	0.2402
GO:0032784	regulation of DNA-templated transcription, elongation	5	2	0.94	0.2402
GO:0006084	acetyl-CoA metabolic process	5	2	0.94	0.2402
GO:0030042	actin filament depolymerization	5	2	0.94	0.2402
GO:0006313	transposition, DNA-mediated	5	2	0.94	0.2402
GO:0000462	maturation of SSU-rRNA from tricistronic rRNA transcript (SSU-rRNA, 5.8S rRNA, LSU-rRNA)	5	2	0.94	0.2402
GO:0006526	arginine biosynthetic process	5	2	0.94	0.2402
GO:0015986	ATP synthesis coupled proton transport	18	5	3.4	0.2425
GO:0006310	DNA recombination	37	10	6.99	0.2451
GO:0005975	carbohydrate metabolic process	207	41	39.11	0.2792
GO:0006457	protein folding	38	9	7.18	0.2813
GO:1901565	organonitrogen compound catabolic process	102	17	19.27	0.2862
GO:0006633	fatty acid biosynthetic process	10	3	1.89	0.289
GO:0032446	protein modification by small protein conjugation	10	3	1.89	0.289
GO:0006816	calcium ion transport	10	3	1.89	0.289
GO:0006367	transcription initiation from RNA polymerase II promoter	15	4	2.83	0.3105
GO:0043648	dicarboxylic acid metabolic process	15	4	2.83	0.3105
GO:0006629	lipid metabolic process	164	33	30.99	0.3113
GO:0046474	glycerophospholipid biosynthetic process	21	7	3.97	0.3159
GO:0043087	regulation of GTPase activity	6	2	1.13	0.3175
GO:0043386	mycotoxin biosynthetic process	6	2	1.13	0.3175
GO:0019184	nonribosomal peptide biosynthetic process	6	2	1.13	0.3175
GO:0006368	transcription elongation from RNA polymerase II promoter	6	2	1.13	0.3175
GO:0009396	folic acid-containing compound biosynthetic process	6	2	1.13	0.3175
GO:0071554	cell wall organization or biogenesis	6	2	1.13	0.3175
GO:0009166	nucleotide catabolic process	17	3	3.21	0.3182
GO:0019538	protein metabolic process	864	184	163.25	0.3296
GO:0044260	cellular macromolecule metabolic process	1267	244	239.4	0.3393
GO:0051179	localization	558	108	105.43	0.3412
GO:0005991	trehalose metabolic process	7	3	1.32	0.3417
GO:0044550	secondary metabolite biosynthetic process	8	3	1.51	0.3418
GO:0005976	polysaccharide metabolic process	16	4	3.02	0.3421
GO:0044281	small molecule metabolic process	430	82	81.25	0.3422
GO:0045893	positive regulation of transcription, DNA-templated	7	2	1.32	0.3422
GO:1901292	nucleoside phosphate catabolic process	19	4	3.59	0.3423
GO:0009451	RNA modification	46	9	8.69	0.3424
GO:0006839	mitochondrial transport	9	2	1.7	0.3424

### Sheet: GO_Cellular Component
Table S12-4. COMPARE function enrichment: GO Cellular Component
GO.ID	Term	Annotated	Significant	Expected	weight01Fisher
GO:0016459	myosin complex	12	7	2.2	0.0022
GO:0005887	integral component of plasma membrane	71	23	13	0.0025
GO:0005643	nuclear pore	13	7	2.38	0.004
GO:0017119	Golgi transport complex	6	4	1.1	0.0121
GO:1902494	catalytic complex	123	26	22.52	0.0236
GO:0030686	90S preribosome	5	3	0.92	0.0455
GO:0030131	clathrin adaptor complex	5	3	0.92	0.0455
GO:0036452	ESCRT complex	6	3	1.1	0.0789
GO:0010008	endosome membrane	6	3	1.1	0.0789
GO:0032993	protein-DNA complex	29	7	5.31	0.088
GO:0031966	mitochondrial membrane	56	10	10.25	0.0891
GO:0072686	mitotic spindle	7	3	1.28	0.1198
GO:0044454	nuclear chromosome part	20	7	3.66	0.1234
GO:0030117	membrane coat	38	9	6.96	0.125
GO:0098797	plasma membrane protein complex	11	4	2.01	0.1251
GO:0005576	extracellular region	49	12	8.97	0.1302
GO:0016021	integral component of membrane	356	81	65.18	0.1489
GO:0042729	DASH complex	8	3	1.46	0.1667
GO:0070013	intracellular organelle lumen	95	20	17.39	0.1819
GO:0044815	DNA packaging complex	27	6	4.94	0.1829
GO:0044455	mitochondrial membrane part	34	6	6.23	0.1837
GO:0030176	integral component of endoplasmic reticulum membrane	13	4	2.38	0.2019
GO:0005874	microtubule	9	3	1.65	0.2178
GO:1990204	oxidoreductase complex	18	5	3.3	0.2213
GO:0045261	proton-transporting ATP synthase complex, catalytic core F(1)	5	2	0.92	0.2284
GO:0030688	preribosome, small subunit precursor	5	2	0.92	0.2284
GO:0022624	proteasome accessory complex	5	2	0.92	0.2284
GO:0005665	RNA polymerase II, core complex	5	2	0.92	0.2284
GO:0000178	exosome (RNase complex)	5	2	0.92	0.2284
GO:0005730	nucleolus	14	4	2.56	0.2445
GO:0044427	chromosomal part	66	16	12.08	0.2664
GO:0098796	membrane protein complex	124	26	22.7	0.2953
GO:0000145	exocyst	6	2	1.1	0.3031
GO:0005794	Golgi apparatus	28	8	5.13	0.3305
GO:0055029	nuclear DNA-directed RNA polymerase complex	17	5	3.11	0.3315
GO:0098687	chromosomal region	19	5	3.48	0.3319
GO:0043228	non-membrane-bounded organelle	303	52	55.48	0.3378
GO:0000793	condensed chromosome	15	4	2.75	0.4541
GO:0000785	chromatin	29	6	5.31	0.4548
GO:0097525	spliceosomal snRNP complex	8	2	1.46	0.455
GO:0031461	cullin-RING ubiquitin ligase complex	9	2	1.65	0.4552
GO:0005740	mitochondrial envelope	59	11	10.8	0.4554
GO:0009277	fungal-type cell wall	9	2	1.65	0.5117
GO:0000786	nucleosome	26	5	4.76	0.5317
GO:0000776	kinetochore	14	4	2.56	0.5535
GO:0015629	actin cytoskeleton	29	10	5.31	0.5625
GO:0016591	RNA polymerase II, holoenzyme	15	4	2.75	0.5695
GO:0005741	mitochondrial outer membrane	15	3	2.75	0.6365
GO:0098799	outer mitochondrial membrane protein complex	10	2	1.83	0.6366
GO:0046540	U4/U6 x U5 tri-snRNP complex	5	1	0.92	0.6367
GO:0033588	Elongator holoenzyme complex	5	1	0.92	0.6367
GO:0032865	ERMES complex	5	1	0.92	0.6367
GO:0030130	clathrin coat of trans-Golgi network vesicle	5	1	0.92	0.6367
GO:0005815	microtubule organizing center	5	1	0.92	0.6367
GO:0043231	intracellular membrane-bounded organelle	608	108	111.32	0.6443
GO:0044444	cytoplasmic part	446	70	81.66	0.6521
GO:0005739	mitochondrion	91	16	16.66	0.6669
GO:0031301	integral component of organelle membrane	12	2	2.2	0.6751
GO:0005680	anaphase-promoting complex	6	1	1.1	0.7034
GO:0016272	prefoldin complex	6	1	1.1	0.7034
GO:0000139	Golgi membrane	6	1	1.1	0.7034
GO:0005615	extracellular space	6	1	1.1	0.7034
GO:0098798	mitochondrial protein complex	38	6	6.96	0.7046
GO:0098800	inner mitochondrial membrane protein complex	22	3	4.03	0.72
GO:0016020	membrane	663	131	121.39	0.7394
GO:0044464	cell part	1180	217	216.06	0.7541
GO:0061695	transferase complex, transferring phosphorus-containing groups	27	6	4.94	0.7562
GO:0005746	mitochondrial respiratory chain	7	1	1.28	0.7579
GO:0005885	Arp2/3 protein complex	7	1	1.28	0.7579
GO:0005743	mitochondrial inner membrane	38	5	6.96	0.7934
GO:0016592	mediator complex	22	3	4.03	0.7969
GO:0000276	mitochondrial proton-transporting ATP synthase complex, coupling factor F(o)	8	1	1.46	0.8024
GO:0030126	COPI vesicle coat	8	1	1.46	0.8024
GO:0030127	COPII vesicle coat	8	1	1.46	0.8024
GO:0005681	spliceosomal complex	8	1	1.46	0.8024
GO:0048500	signal recognition particle	8	1	1.46	0.8024
GO:0005737	cytoplasm	534	84	97.77	0.8354
GO:0005759	mitochondrial matrix	9	1	1.65	0.8388
GO:0098803	respiratory chain complex	9	1	1.65	0.8388
GO:0005886	plasma membrane	91	27	16.66	0.8564
GO:0005634	nucleus	419	75	76.72	0.8573
GO:0005783	endoplasmic reticulum	60	9	10.99	0.8697
GO:0044424	intracellular part	1081	189	197.93	0.8982
GO:0044451	nucleoplasm part	49	8	8.97	0.9123
GO:0005839	proteasome core complex	12	1	2.2	0.9125
GO:0044445	cytosolic part	12	1	2.2	0.9125
GO:0090575	RNA polymerase II transcription factor complex	12	1	2.2	0.9125
GO:1990904	ribonucleoprotein complex	214	26	39.18	0.9228
GO:0005694	chromosome	82	17	15.01	0.9262
GO:0005789	endoplasmic reticulum membrane	43	7	7.87	0.9315
GO:1990234	transferase complex	60	10	10.99	0.9415
GO:0005777	peroxisome	14	1	2.56	0.9418
GO:0005852	eukaryotic translation initiation factor 3 complex	14	1	2.56	0.9418
GO:0044428	nuclear part	143	31	26.18	0.9486
GO:0015934	large ribosomal subunit	16	1	2.93	0.9613
GO:0005840	ribosome	161	18	29.48	0.9713
GO:0032991	protein-containing complex	644	111	117.92	0.9997
GO:0098588	bounding membrane of organelle	60	10	10.99	1
GO:0005618	cell wall	10	2	1.83	1
GO:0000794	condensed nuclear chromosome	11	3	2.01	1
