## Supplementary material for "Evolutionary innovations through gain and loss of genes in the ectomycorrhizal Boletales": Supporting information-Table S14. Phlpo1_ExpHeatmap_V3_SM25Aug21-6Sept2021.xlsx

### Sheet: Table S14-1
Table S14-1. Phlebopus portentosus PP33 transcription levels for genes coding for PCWDEs and FCWDEs
FRB: Fruiting body. FLM: Free-living mycelium grown on PDA. FLS: Free-living mycelium grown on Sawdust media.
Protein ID	FRB.1	FRB.2	FRB.3	FLM.1	FLM.2	FLM.3	FLS.1	FLS.2	FLS.3	FRB.vs.FLM.log2Change	FRB.vs.FLS.log2Change	FLS.vs.FLM.log2Change	Secreted.CAZyme	Type
306	12.4952	12.1995	12.0074	10.936	11.245	11.291	11.0701	10.7723	11.1253	1.08291	1.25109	NA	GH2	PCWDE
729	13.5636	11.9094	11.812	12.3381	12.8124	11.9456	11.1529	11.3926	11.1882	NA	NA	NA	GH89	FCWDE
1010	13.5818	12.644	11.8598	10.5047	9.34698	11.1018	11.0742	10.1136	11.0047	2.37975	NA	NA	GH55	FCWDE
1138	8.74493	9.24652	9.32688	8.78034	8.4447	9.27463	9.80699	9.77312	9.8343	NA	NA	NA	GH16	FCWDE
1401	13.6439	11.7997	12.6621	12.9268	12.4038	12.2132	10.4879	10.3569	10.5953	NA	2.41223	-2.06454	GH5_9	FCWDE
1569	10.6541	11.1683	10.7004	10.139	10.0121	10.5768	10.6125	10.0427	10.5304	NA	NA	NA	PL8_4	PCWDE
1657	13.9606	14.2006	14.0207	12.3409	12.6208	12.9211	12.1456	12.3019	11.8734	1.41749	1.94693	NA	GH55	FCWDE
1692	11.2992	11.7495	11.4636	11.224	12.2346	11.7227	11.3863	11.1883	11.2638	NA	NA	NA	GH16	FCWDE
1693	12.9905	11.6946	11.2813	10.9665	11.7665	10.8907	8.5696	8.39576	9.11792	NA	3.45646	-2.53904	GH92	FCWDE
2028	8.9282	8.87766	8.78043	9.69582	8.66075	9.79193	9.03053	8.75036	8.90669	NA	NA	NA	GH16	FCWDE
2153	9.36468	8.55236	8.56239	8.88515	8.85468	7.98512	7.88077	8.26929	7.99883	NA	NA	NA	GH89	FCWDE
2204	12.7607	13.238	12.7742	12.7836	12.9722	13.06	12.3671	12.4146	12.4751	NA	NA	NA	CE4	F.PCWDE
2322	12.3928	11.8812	12.4251	10.6271	14.2872	10.3927	9.64683	9.0065	9.25993	NA	NA	NA	GH27	F.PCWDE
2978	13.2526	14.1263	13.8157	13.8934	14.3568	13.7582	13.8234	14.1664	13.8843	NA	NA	NA	GH128	FCWDE
3343	2.45161	2.9019	2.76946	5.39526	5.20582	4.4472	3.8526	3.97254	3.40309	-2.54842	NA	NA	GH18	FCWDE
3386	5.61634	5.83564	5.383	6.50975	4.81624	5.8203	6.14313	4.5615	5.02723	NA	NA	NA	GH18	FCWDE
3662	9.3425	12.6781	8.76893	5.85773	5.31536	6.0263	5.60503	5.07847	5.02723	5.57632	6.09135	NA	GH16	FCWDE
4032	7.867	7.43098	7.3362	7.89223	6.75155	7.38814	8.41802	8.41977	8.39341	NA	NA	NA	GH71	FCWDE
4098	8.80744	9.01939	8.56239	9.61644	9.77697	9.50044	9.88739	9.76189	9.91094	NA	-1.04771	NA	AA9	PCWDE
4198	6.49834	6.37513	6.7557	8.52403	8.38313	8.50587	8.24282	8.04062	8.0096	-1.93418	-1.56015	NA	GH76	FCWDE
4287	9.09669	9.47806	9.42539	9.94505	9.77697	10.0673	9.58618	9.53004	9.35795	NA	NA	NA	GH27	F.PCWDE
4625	7.39776	9.01036	7.86156	7.43708	6.40019	7.10881	7.14539	6.6989	7.08809	NA	NA	NA	GH18	FCWDE
5040	8.91824	8.67549	8.71402	8.12579	8.62927	7.69633	8.00953	8.34147	7.89235	NA	NA	NA	AA1_1	PCWDE
5161	10.4526	9.62724	9.71029	9.11805	10.3066	11.1783	10.5013	10.8227	10.3871	NA	NA	NA	GH16	FCWDE
5791	11.0214	11.239	10.5416	10.6605	11.2082	10.8149	10.1903	10.4566	10.4025	NA	NA	NA	AA14	PCWDE
5901	3.84908	2.9019	2.99679	3.53639	3.28305	3.80827	3.43014	4.25477	2.75429	NA	NA	NA	AA14	PCWDE
6065	11.566	11.5965	12.8465	11.7588	11.7524	10.9683	11.0585	10.8128	11.0972	NA	NA	NA	GH71	FCWDE
6289	8.4499	7.92943	8.07583	8.31178	8.07064	8.43534	8.29428	8.04062	8.37688	NA	NA	NA	GH20	FCWDE
6399	10.7694	11.644	11.6007	10.7746	11.9186	10.4002	10.4367	10.0778	10.7111	NA	NA	NA	GH20	FCWDE
6498	10.9741	10.8562	10.9884	10.594	10.7241	10.8073	10.7581	10.518	10.6358	NA	NA	NA	GH92	FCWDE
6662	7.22532	5.91518	6.50152	8.86684	9.22828	9.35325	8.40767	7.93126	8.88054	-2.52921	-1.82312	NA	GH18	FCWDE
6862	12.2491	12.5495	12.1331	12.3272	12.4606	12.1258	13.3436	13.6026	13.516	NA	-1.17009	1.18057	GH18	FCWDE
6938	9.76935	9.99225	9.88025	9.60175	9.29443	10.0115	10.0691	10.3865	10.1241	NA	NA	NA	GH3	PCWDE
7042	10.0398	10.2594	9.99328	9.78087	9.22828	9.70166	10.7499	10.4438	10.6015	NA	NA	1.01367	GH95	PCWDE
7129	10.763	12.0522	11.0163	12.145	12.6154	12.0168	12.9601	13.1521	13.1391	NA	-1.69583	NA	AA9	PCWDE
7171	9.49328	10.287	9.28981	9.16876	8.61863	9.21903	10.2157	9.88258	9.92948	NA	NA	NA	AA9	PCWDE
8056	16.0876	16.3458	16.2839	11.1324	13.9729	12.6451	12.8239	12.8347	13.0097	3.23446	3.35144	NA	GH16	FCWDE
8507	9.4639	9.39957	9.58474	8.93288	8.77062	8.48158	8.56496	8.25334	8.53425	NA	1.02914	NA	GH88	PCWDE
8779	8.19321	10.169	8.35755	7.15126	5.60148	6.67905	5.53068	5.4949	6.10871	2.6048	3.48867	NA	GH128	FCWDE
9204	8.34967	8.29918	8.54901	8.28445	7.5643	8.33816	8.15274	7.7762	7.97706	NA	NA	NA	GH128	FCWDE
9353	8.79661	7.94846	8.32651	7.88011	8.31002	8.08526	8.46868	8.30583	8.56011	NA	NA	NA	AA1_1	PCWDE
9359	9.9234	10.0696	9.95319	9.11805	14.3884	9.25018	10.6001	10.8477	9.92807	NA	NA	NA	AA1_1	PCWDE
9366	7.28856	7.30867	7.36704	7.11724	8.34058	7.26339	8.83587	9.05638	8.40975	NA	NA	NA	AA1_1	PCWDE
9403	9.84843	9.81176	9.75372	10.6397	10.6855	10.2895	11.4911	12.0159	11.7327	NA	-1.95861	1.21434	AA1_1	PCWDE
9412	7.94758	8.76409	8.61044	8.565	7.92846	8.88241	9.34718	9.37654	9.85086	NA	NA	NA	AA1_1	PCWDE
9413	8.06059	7.94846	7.932	7.81367	8.75774	10.5793	10.5609	11.0443	10.3537	NA	-2.70602	NA	AA1_1	PCWDE
9414	8.96738	8.53986	9.10704	10.6361	12.2041	11.3838	10.8876	11.3613	10.548	-2.6594	-2.08263	NA	AA1_1	PCWDE
9417	9.41278	9.92498	9.77304	9.32301	8.68136	9.30659	8.79278	8.69239	8.9933	NA	NA	NA	AA1_1	PCWDE

### Sheet: Table S14-2
Table S14-2. Phlebopus portentosus PP33 transcription levels of all CAZymes
FRB: Fruiting body. FLM: Free-living mycelium grown on PDA. FLS: Free-living mycelium grown on Sawdust media. Significant differential expression of the genes are in red (FDR adj p < 0.05).
Protein ID	FRB.1	FRB.2	FRB.3	FLM.1	FLM.2	FLM.3	FLS.1	FLS.2	FLS.3	FRB.vs.FLM.log2Change	FRB.vs.FLS.log2Change	FLS.vs.FLM.log2Change	Substrate	CAZyme	ID
103	8.1654	6.35625	6.55607	11.7878	13.3292	11.6231	7.69752	7.7762	7.49283	-5.20552	NA	-4.81342		EXPN	EXPN|103
1798	11.8257	9.95509	10.0226	14.1855	12.7942	14.4021	10.4187	10.3024	10.2789	-3.0656	NA	-3.6136	Hemicellulose	CBM13	CBM13|1798
831	10.7602	10.5945	10.976	11.3881	13.5405	11.252	9.6112	8.8527	9.64188	NA	NA	-3.0612	Starch/Glycogen	GH31	GH31|831
1800	8.52185	8.81337	8.66935	12.9099	10.2663	11.1593	8.81644	8.83495	9.10292	-3.19835	NA	-2.94659	Hemicellulose	CBM13	CBM13|1800
4951	10.0626	9.79083	9.63839	12.3088	13.1633	11.8607	9.69443	9.4875	9.63321	-2.70789	NA	-2.94197	Starch/Glycogen	GH31	GH31|4951
4261	9.70705	8.48008	8.74565	9.44187	11.1429	9.65896	7.52634	7.09463	7.44604	NA	NA	-2.93322		GH13_32	GH13_32|4261
4068	9.70898	8.36203	8.32651	9.96527	10.7625	10.6993	8.15892	7.50703	7.28702	NA	NA	-2.82506	Hemicellulose	CE16	CE16|4068
4163	9.11716	8.1093	8.09438	8.58007	10.5247	8.5927	7.02869	6.38435	6.77135	NA	NA	-2.80483		GH13_32-CBM20	GH13_32-CBM20|4163
2375	11.257	10.0433	11.2548	12.5177	11.4621	12.898	10.0122	9.72189	9.80679	NA	NA	-2.5585		AA5_1	AA5_1|2375
1693	12.9905	11.6946	11.2813	10.9665	11.7665	10.8907	8.5696	8.39576	9.11792	NA	3.45646	-2.53904	Mannan	GH92	GH92|1693
9370	9.0149	8.20736	8.33693	9.35985	11.104	9.36468	7.78807	7.36583	7.84506	NA	NA	-2.51885	Starch/Glycogen	GH31	GH31|9370
7451	11.3661	11.228	11.2507	12.8323	13.3671	12.5644	10.6069	10.3419	10.3726	-1.67818	NA	-2.51624		GH3	GH3|7451
1995	11.8634	10.4517	11.6381	13.171	12.1404	13.6244	10.8745	10.3644	10.4722	NA	NA	-2.51479		AA5_1	AA5_1|1995
9446	13.6295	13.1897	13.3705	11.0554	12.3192	11.863	9.60668	9.66475	9.57098	1.57294	3.79502	-2.22208		GH5_15	GH5_15|9446
1401	13.6439	11.7997	12.6621	12.9268	12.4038	12.2132	10.4879	10.3569	10.5953	NA	2.41223	-2.06454		GH5_9	GH5_9|1401
9238	12.4002	11.6195	11.0633	12.7445	13.2921	12.8209	11.2092	11.3514	11.1853	NA	NA	-1.72341		GH5_9	GH5_9|9238
1878	12.3427	11.9219	11.7115	11.6745	12.4408	11.3284	10.4644	10.1166	10.3537	NA	1.69844	-1.5737		GH27	GH27|1878
5288	7.12493	7.18575	7.48419	7.34011	7.2608	7.32711	5.86916	6.00711	6.04734	NA	1.30737	-1.34527		GT49	GT49|5288
7655	9.12006	8.64081	8.51729	10.0863	10.3651	9.93684	8.75246	8.80243	8.87761	-1.35854	NA	-1.33005		GH3	GH3|7655
2317	7.02943	7.08616	7.04983	8.50047	8.05493	8.07602	7.01512	6.95699	7.10827	-1.17883	NA	-1.20527		GH47	GH47|2317
3755	10.7814	11.033	10.7913	9.85398	10.1441	9.9796	8.62872	8.93831	8.9933	NA	2.0125	-1.13541		GT76	GT76|3755
8212	9.86581	10.1904	10.0097	9.67609	9.26059	9.78202	8.5696	8.42927	8.47335	NA	1.53916	-1.10101		GH47	GH47|8212
8989	9.11425	8.96747	9.08557	9.58566	9.47053	9.23987	8.3221	8.36145	8.54169	NA	NA	-1.029		GT22	GT22|8989
7042	10.0398	10.2594	9.99328	9.78087	9.22828	9.70166	10.7499	10.4438	10.6015	NA	NA	1.01367	Hemicellulose	GH95	GH95|7042
6862	12.2491	12.5495	12.1331	12.3272	12.4606	12.1258	13.3436	13.6026	13.516	NA	-1.17009	1.18057	Chitin	GH18	GH18|6862
9403	9.84843	9.81176	9.75372	10.6397	10.6855	10.2895	11.4911	12.0159	11.7327	NA	-1.95861	1.21434	Phenols	AA1_1	AA1_1|9403
108	10.8113	11.4066	10.9251	11.3198	10.9957	11.6231	12.5402	13.0563	12.5919	NA	-1.67768	1.41355		CBM21	CBM21|108
362	5.93896	6.46598	6.64263	6.67791	5.76488	6.4971	8.37618	8.11898	8.30004	NA	-1.90339	1.91075		AA5_1	AA5_1|362
7973	12.738	13.1645	13.0722	12.0535	11.2899	12.084	14.0483	13.7523	14.0759	NA	NA	2.11344		GH13_25-GH133	GH13_25-GH133|7973
4613	8.69911	9.44271	10.3205	6.25823	5.00247	4.05404	7.74762	7.42398	8.8084	4.27859	NA	2.75884		AA3_3	AA3_3|4613
45	13.1742	13.0198	12.1286	10.6629	11.1729	10.9869	11.7779	11.7201	11.9679	1.88671	NA	NA		GT20	GT20|45
121	11.9841	11.9211	12.2278	11.6239	11.944	11.3805	11.2247	10.8272	10.8471	NA	1.07279	NA	Starch/Glycogen	GH31	GH31|121
135	13.3878	13.0568	13.3065	12.4607	11.7422	12.024	11.3777	11.4232	11.3399	1.15077	1.87686	NA		GH5_12	GH5_12|135
138	9.22617	9.23881	9.37319	8.99041	9.23061	9.06869	9.12831	9.10458	9.17641	NA	NA	NA		GT4	GT4|138
148	5.96501	6.64774	5.82929	5.66392	4.28086	5.47129	6.06626	6.19695	6.75864	NA	NA	NA		PL14_3	PL14_3|148
283	14.4363	14.091	14.0483	14.0911	13.3708	14.519	14.6356	15.0842	14.4975	NA	NA	NA		Myosin_motor-GT2	Myosin_motor-GT2|283
306	12.4952	12.1995	12.0074	10.936	11.245	11.291	11.0701	10.7723	11.1253	1.08291	1.25109	NA	Hemicellulose	GH2	GH2|306
406	9.26337	8.404	8.57125	8.54466	8.14672	8.24225	8.93288	8.97119	8.87761	NA	NA	NA		AA1	AA1|406
416	11.2655	10.9669	11.2527	11.7786	12.088	11.9736	11.6098	11.9139	11.7481	NA	NA	NA	Glucan	GH16	GH16|416
424	3.84908	10.9614	11.7486	13.6189	12.8361	14.0903	14.8134	14.4315	14.82	NA	NA	NA		CBM21	CBM21|424
450	8.01769	7.66374	7.91123	8.26282	8.96805	7.8881	7.7558	7.88371	7.71298	NA	NA	NA		GT8	GT8|450
496	9.03348	9.36221	9.70829	9.49583	9.72663	9.45659	9.53004	9.53444	9.63494	NA	NA	NA		GT33	GT33|496
505	10.2223	10.2492	10.2312	10.0234	9.98331	10.0962	9.99672	9.91335	10.0307	NA	NA	NA		GT31	GT31|505
595	7.69092	8.02217	8.36266	7.49653	7.89943	8.03844	7.6368	7.37568	7.78992	NA	NA	NA		GH47	GH47|595
627	7.56034	8.02217	8.00571	7.54852	7.86381	7.85065	7.21826	7.23118	7.0364	NA	NA	NA		GH47	GH47|627
729	13.5636	11.9094	11.812	12.3381	12.8124	11.9456	11.1529	11.3926	11.1882	NA	NA	NA	Chitin	GH89	GH89|729
741	12.92	12.8404	12.6781	10.9404	11.6855	11.2272	11.2092	11.1313	11.1228	1.49962	1.66187	NA		CBM50	CBM50|741
755	10.6671	12.9078	13.7536	13.1277	12.6923	13.7725	13.338	13.1965	13.3352	NA	NA	NA		GT8	GT8|755
838	9.22617	8.47572	8.619	8.92897	8.30117	8.91388	8.31104	8.07732	7.93815	NA	NA	NA		GH13_1	GH13_1|838
926	7.99259	8.93921	8.76121	8.95617	7.96814	8.48158	7.77203	7.41445	7.34766	NA	NA	NA		AA3_2	AA3_2|926
999	12.3539	12.6786	12.4711	12.1678	11.4431	12.483	12.8826	13.1445	12.8071	NA	NA	NA		GT2	GT2|999
1008	9.11425	10.1208	9.54932	9.09025	9.6607	8.6561	9.1533	9.25365	9.05955	NA	NA	NA		GT2	GT2|1008
1010	13.5818	12.644	11.8598	10.5047	9.34698	11.1018	11.0742	10.1136	11.0047	2.37975	NA	NA	Glucan	GH55	GH55|1010
1104	14.5682	14.6166	14.9282	11.9247	12.5608	11.8597	12.173	12.308	12.1622	2.56252	2.49764	NA		EXPN	EXPN|1104
1134	9.49328	9.72429	9.99163	9.39577	9.8101	9.25223	8.77679	8.70026	8.86284	NA	NA	NA		GT59	GT59|1134
1138	8.74493	9.24652	9.32688	8.78034	8.4447	9.27463	9.80699	9.77312	9.8343	NA	NA	NA	Glucan	GH16	GH16|1138
1163	13.4388	13.8005	13.8133	14.0222	14.1061	14.1671	13.5349	13.6762	13.7488	NA	NA	NA		PL35	PL35|1163
1164	11.3993	11.4885	11.5828	11.5598	10.6563	11.6164	12.2994	12.3743	12.1763	NA	NA	NA		GT1	GT1|1164
1244	9.68176	9.06079	9.3883	7.36931	6.88784	7.08136	7.37521	7.84166	7.89816	2.27722	1.67857	NA		AA3_2	AA3_2|1244
1349	12.3916	13.0643	12.6771	12.0076	12.757	12.0537	11.5124	11.6503	11.5545	NA	NA	NA		GH72-CBM43	GH72-CBM43|1349
1399	12.0003	11.8616	12.0751	12.9775	14.3228	13.6175	13.1945	12.9519	12.9632	-1.76128	NA	NA		EXPN	EXPN|1399
1483	14.1467	14.1569	14.2169	14.0383	14.0462	14.197	14.1585	14.0188	14.1078	NA	NA	NA		GT2	GT2|1483
1510	10.3648	10.4933	10.4605	9.42944	9.42441	8.79215	8.41286	8.96793	8.73246	1.19697	1.72039	NA		GT21	GT21|1510
1569	10.6541	11.1683	10.7004	10.139	10.0121	10.5768	10.6125	10.0427	10.5304	NA	NA	NA	Pectin	PL8_4	PL8_4|1569
1595	10.0626	9.9488	10.092	9.85294	10.9847	10.0247	9.34718	9.73535	9.63146	NA	NA	NA		GT22	GT22|1595
1657	13.9606	14.2006	14.0207	12.3409	12.6208	12.9211	12.1456	12.3019	11.8734	1.41749	1.94693	NA	Glucan	GH55	GH55|1657
1692	11.2992	11.7495	11.4636	11.224	12.2346	11.7227	11.3863	11.1883	11.2638	NA	NA	NA	Glucan	GH16	GH16|1692
1752	9.61136	10.5317	9.8909	7.94362	8.68477	8.23397	8.39201	8.16517	8.4419	1.74918	1.72934	NA		PL14_5	PL14_5|1752
1764	15.7014	17.419	15.2459	12.9632	15.6171	11.9067	14.2831	14.6903	15.3402	NA	NA	NA		CBM12	CBM12|1764
1809	12.3747	9.17291	10.9457	11.7151	7.57902	9.71958	7.55476	7.86284	8.26003	NA	NA	NA	Hemicellulose	CBM13	CBM13|1809
1831	11.1882	10.2011	10.7382	10.7702	10.7857	10.7784	10.2305	9.98753	10.2621	NA	NA	NA		GH35	GH35|1831
1875	5.36571	3.9095	5.11883	6.42328	9.34698	6.89418	6.94529	6.36469	6.67996	-3.27659	NA	NA		GH152	GH152|1875
1947	12.3713	12.2683	12.1837	11.7394	12.4687	12.0419	12.084	11.8693	12.1715	NA	NA	NA		CBM18-GH16	CBM18-GH16|1947
1979	0	0	0	3.16222	3.54536	1.45129	3.43014	2.46534	3.11486	NA	NA	NA		GH152	GH152|1979
2028	8.9282	8.87766	8.78043	9.69582	8.66075	9.79193	9.03053	8.75036	8.90669	NA	NA	NA	Glucan	GH16	GH16|2028
2128	14.1344	12.7352	13.9397	14.6492	13.0894	14.2386	12.2085	12.3933	11.9323	NA	NA	NA	Glucan	GH16	GH16|2128
2153	9.36468	8.55236	8.56239	8.88515	8.85468	7.98512	7.88077	8.26929	7.99883	NA	NA	NA	Chitin	GH89	GH89|2153
2179	9.16007	9.62921	9.09173	8.90124	8.40808	8.83113	9.44404	9.4715	9.67607	NA	NA	NA		GH5_50	GH5_50|2179
2204	12.7607	13.238	12.7742	12.7836	12.9722	13.06	12.3671	12.4146	12.4751	NA	NA	NA	Hemicellulose	CE4	CE4|2204
2225	12.4985	12.8781	12.5073	12.9992	13.0412	13.205	12.4785	12.5681	12.5786	NA	NA	NA	Hemicellulose	CE4	CE4|2225
2292	10.1742	10.6332	11.0073	11.2781	10.9261	11.5033	11.9015	11.5559	11.7481	NA	NA	NA		GT24	GT24|2292
2302	9.92506	11.9311	9.6193	12.1078	14.0411	13.3021	14.217	13.67	13.9976	NA	-3.09684	NA		GT20	GT20|2302
2322	12.3928	11.8812	12.4251	10.6271	14.2872	10.3927	9.64683	9.0065	9.25993	NA	NA	NA		GH27	GH27|2322
2399	6.32818	5.99057	7.02426	7.3342	7.57167	7.55711	7.79603	7.58556	7.75836	NA	NA	NA		GT24	GT24|2399
2444	8.89472	9.6134	10.1713	9.82686	8.80546	10.0697	10.7293	10.5896	10.7944	NA	NA	NA	Glucan	GH16	GH16|2444
2495	12.9204	13.2013	13.0472	12.8843	12.4059	13.3669	13.53	14.2106	13.6057	NA	NA	NA		GT2	GT2|2495
2691	10.1173	10.173	9.98336	11.1739	10.3416	11.5776	11.0183	10.7507	11.2894	NA	NA	NA	Mannan	GH125	GH125|2691
2910	7.46318	7.4578	7.50282	7.52276	7.41642	7.69633	7.20637	6.86203	6.73289	NA	NA	NA		GT57	GT57|2910
2933	12.1823	11.398	11.3569	12.1494	11.9662	11.4877	11.2874	10.9543	11.1983	NA	NA	NA		CBM48-GH13_8	CBM48-GH13_8|2933
2962	9.25548	9.47806	9.63628	9.21454	9.51522	9.13473	8.84357	8.52093	8.66937	NA	NA	NA	Cellulose	GH9	GH9|2962
2978	13.2526	14.1263	13.8157	13.8934	14.3568	13.7582	13.8234	14.1664	13.8843	NA	NA	NA	Glucan	GH128	GH128|2978
3027	10.8176	10.9154	11.0625	11.6777	12.1512	12.8896	12.6755	12.883	12.699	NA	-1.8207	NA		GT32	GT32|3027
3074	7.34915	8.13168	7.86876	7.02482	6.24271	6.82965	7.37521	7.16452	7.40586	NA	NA	NA	Hemicellulose	CE4	CE4|3074
3107	11.1568	11.6259	11.284	11.0309	11.0369	10.8788	11.4984	11.4671	11.3605	NA	NA	NA		CBM48	CBM48|3107
3217	9.95135	10.0135	10.1314	10.4207	10.4193	10.3084	10.3501	10.2985	10.3217	NA	NA	NA		GH47	GH47|3217
3343	2.45161	2.9019	2.76946	5.39526	5.20582	4.4472	3.8526	3.97254	3.40309	-2.54842	NA	NA	Chitin	GH18	GH18|3343
3379	7.19263	8.46695	7.17128	7.4036	8.14177	7.73795	6.53415	7.70763	7.30461	NA	NA	NA		GT15	GT15|3379
3386	5.61634	5.83564	5.383	6.50975	4.81624	5.8203	6.14313	4.5615	5.02723	NA	NA	NA	Chitin	GH18	GH18|3386
3511	10.0275	9.78378	9.9464	10.3338	10.0874	10.3674	10.4187	10.4808	10.2711	NA	NA	NA		GT57	GT57|3511
3611	10.4595	10.7508	10.8489	10.8712	10.638	11.2313	11.4812	12.0749	11.6586	NA	NA	NA		GT2	GT2|3611
3618	9.04879	9.83921	9.83133	8.57506	8.80546	8.57967	8.77679	9.174	8.87467	NA	NA	NA		GT4	GT4|3618
3630	11.2998	10.8637	11.346	10.1116	10.9312	12.1452	10.9716	10.7732	11.1413	NA	NA	NA	Trehalose	GH37	GH37|3630
3634	8.41253	10.4561	9.81279	10.4728	11.6042	11.3289	10.429	10.3693	11.2088	NA	NA	NA		EXPN	EXPN|3634
3662	9.3425	12.6781	8.76893	5.85773	5.31536	6.0263	5.60503	5.07847	5.02723	5.57632	6.09135	NA	Glucan	GH16	GH16|3662
3663	10.8336	10.3093	9.98833	9.80137	9.07835	8.8956	9.10288	8.84562	9.26667	NA	NA	NA	Pectin	PL14_4	PL14_4|3663
3686	10.4549	10.143	9.50149	10.5615	11.0188	10.9814	10.4213	10.1798	10.301	NA	NA	NA		GH5_9	GH5_9|3686
3690	9.67979	12.5513	9.52674	7.37509	6.6576	7.01519	5.60503	5.59953	6.46215	4.26327	5.37108	NA	Glucan	GH16	GH16|3690
3721	11.6961	8.97058	10.3759	10.2856	13.5001	11.0737	10.0207	10.0349	10.2059	NA	NA	NA	Starch/Glycogen	GH31	GH31|3721
3813	12.6718	12.4855	12.5853	12.8615	12.5666	12.7928	12.6436	12.9331	12.5981	NA	NA	NA		GT2	GT2|3813
3824	11.8042	11.5412	11.3582	11.4216	11.8062	11.9847	11.4614	11.4894	11.6235	NA	NA	NA	Glucan	GH17	GH17|3824
3841	12.3966	12.1303	11.493	11.2248	10.8101	11.1604	10.9995	11.3576	11.106	NA	NA	NA		AA3_3	AA3_3|3841
3852	9.68959	8.66018	7.95248	11.3428	11.1904	11.3535	10.6558	10.275	10.6051	-2.35522	NA	NA		AA3_3	AA3_3|3852
3906	11.1778	11.3038	11.4642	11.2896	11.627	11.4622	11.5657	11.8151	11.5536	NA	NA	NA		GT39	GT39|3906
3994	13.5027	13.7253	13.7102	13.7283	13.7508	14.3167	14.8416	15.5824	14.7264	NA	-1.45283	NA		AA5_1	AA5_1|3994
4022	9.86235	10.5945	10.5517	10.7554	12.0757	10.8226	11.2782	11.2539	11.3746	NA	NA	NA		CBM50-CBM50	CBM50-CBM50|4022
4032	7.867	7.43098	7.3362	7.89223	6.75155	7.38814	8.41802	8.41977	8.39341	NA	NA	NA	Glucan	GH71	GH71|4032
4096	12.4658	14.2176	14.0911	7.01746	5.84013	7.24701	5.13858	4.25477	5.91619	6.97054	8.55367	NA		EXPN	EXPN|4096
4098	8.80744	9.01939	8.56239	9.61644	9.77697	9.50044	9.88739	9.76189	9.91094	NA	-1.04771	NA	Cellulose	AA9	AA9|4098
4138	8.22049	9.22066	9.23514	7.85142	8.3056	7.50295	8.26592	8.44339	7.8689	NA	NA	NA		GT2	GT2|4138
4178	5.71172	6.72335	6.94473	4.91445	4.04678	4.88848	5.3261	5.30166	4.74752	1.91319	NA	NA	Glucan	GH16	GH16|4178
4198	6.49834	6.37513	6.7557	8.52403	8.38313	8.50587	8.24282	8.04062	8.0096	-1.93418	-1.56015	NA	Mannan	GH76	GH76|4198
4270	8.37902	7.85742	8.08822	8.4576	8.78656	8.6592	8.31104	8.36145	8.24644	NA	NA	NA		GT1	GT1|4270
4287	9.09669	9.47806	9.42539	9.94505	9.77697	10.0673	9.58618	9.53004	9.35795	NA	NA	NA		GH27	GH27|4287
4298	11.4445	10.8435	11.5535	8.77598	8.5076	9.08029	9.21098	9.11639	9.12536	2.50786	2.16303	NA		AA3_2	AA3_2|4298
4307	8.14276	8.5892	8.95296	8.43844	8.35775	8.17458	8.27733	8.10127	8.27349	NA	NA	NA		GT22	GT22|4307
4334	11.2297	11.9162	11.993	11.183	10.494	11.3791	12.4099	12.5694	12.1944	NA	NA	NA		Myosin_motor-GT2	Myosin_motor-GT2|4334
4409	11.9797	12.0941	12.232	12.8424	13.6296	13.3033	12.9757	13.4863	13.1556	-1.1883	NA	NA	Glucan	GH17	GH17|4409
4442	9.72622	10.1082	9.78641	8.79978	9.16383	8.13951	8.72771	8.42453	8.56742	NA	NA	NA	Hemicellulose	CE16	CE16|4442
4624	12.3399	13.3227	13.4347	8.69525	8.00676	8.42081	7.9104	7.78362	8.04142	4.71017	5.1986	NA		EXPN	EXPN|4624
4625	7.39776	9.01036	7.86156	7.43708	6.40019	7.10881	7.14539	6.6989	7.08809	NA	NA	NA	Chitin	GH18	GH18|4625
4628	8.51305	7.85742	7.86156	8.43015	6.14717	7.17956	7.12026	6.97006	7.0573	NA	NA	NA		GH18-CBM5	GH18-CBM5|4628
4632	7.90112	8.72047	9.64679	6.08597	4.48221	4.38867	6.4759	6.53266	8.0096	3.74257	NA	NA		AA3_3	AA3_3|4632
4673	8.9082	8.84079	8.36776	10.6045	10.4675	11.0754	10.2624	10.0019	9.94218	-2.01743	-1.35233	NA	Glucan	GH16	GH16|4673
4707	7.88757	8.06929	7.2506	6.96486	6.64367	6.90466	6.14313	6.10515	5.72041	NA	1.79593	NA	Glucan	GH16	GH16|4707
4724	7.07797	7.25872	7.22838	8.21857	7.62229	8.17458	7.33208	7.09463	7.33916	NA	NA	NA	Hemicellulose	GH29	GH29|4724
4725	12.0453	11.7399	11.8366	10.9409	10.2966	10.374	10.8489	10.7732	10.8244	1.31264	1.06419	NA	Hemicellulose	GH29	GH29|4725
4744	7.18156	6.37513	6.42543	6.19439	5.7389	6.06419	4.73713	4.81432	5.26141	NA	1.77828	NA	Glucan	GH16	GH16|4744
4761	5.77197	5.80812	5.21237	5.32545	4.91235	5.32289	4.07816	3.15616	4.33324	NA	NA	NA	Glucan	GH16	GH16|4761
4843	9.63791	9.43373	9.4327	9.79278	9.14169	9.54968	9.09645	9.01283	8.9352	NA	NA	NA		GH79	GH79|4843
4858	11.5845	11.7706	11.314	12.0584	12.7436	12.8553	13.2583	14.3444	13.4119	NA	-2.18776	NA		AA3_2	AA3_2|4858
4943	5.0131	2.9019	4.60134	6.38946	5.16738	4.84561	5.92828	6.32454	6.24248	NA	NA	NA		GH152	GH152|4943
4955	10.8309	10.7714	10.9876	10.4518	10.7117	10.4942	10.4443	10.8173	10.4693	NA	NA	NA		GT69	GT69|4955
4969	13.8674	12.424	11.788	13.7982	14.9001	14.2429	13.6027	12.9486	13.274	NA	NA	NA	Hemicellulose	CBM13	CBM13|4969
4980	12.7288	13.2135	12.8571	13.2237	12.6404	12.7726	13.3056	13.1697	13.225	NA	NA	NA		GT3	GT3|4980
4988	9.533	9.37164	9.53582	9.56688	9.14169	9.72106	9.86865	9.91673	10.036	NA	NA	NA	Chitin	GH20	GH20|4988
5038	7.36879	7.18575	7.07495	7.5688	7.36639	7.50295	8.15892	7.89746	8.04142	NA	NA	NA		GH38	GH38|5038
5040	8.91824	8.67549	8.71402	8.12579	8.62927	7.69633	8.00953	8.34147	7.89235	NA	NA	NA	Phenols	AA1_1	AA1_1|5040
5051	9.86062	9.5083	9.58474	9.57693	9.53611	9.40769	9.99327	9.8405	9.87166	NA	NA	NA		GH38	GH38|5051
5054	10.2674	9.87612	10.0482	10.102	9.89783	9.8323	10.3914	10.3767	10.2944	NA	NA	NA		GH38	GH38|5054
5062	7.78895	7.60098	7.39723	12.7542	15.3049	12.5248	12.1867	11.7649	12.0877	-6.51909	-4.4265	NA	Partial PCW degradation	AA6	AA6|5062
5065	13.3925	13.1776	13.1518	13.0996	12.8801	13.4129	13.8283	14.0496	13.6886	NA	NA	NA		GT48	GT48|5065
5067	10.1057	10.518	10.3126	9.95472	10.0215	10.045	10.3461	10.598	10.4056	NA	NA	NA		GT90	GT90|5067
5132	9.79498	9.87281	9.87132	10.5659	10.4416	10.7619	10.3528	10.2842	10.3303	-0.749784	NA	NA		GT90	GT90|5132
5152	9.91674	9.99377	9.61288	11.0523	11.8306	10.9431	10.1751	10.0256	10.29	-1.4825	NA	NA	Partial PCW degradation	AA6	AA6|5152
5161	10.4526	9.62724	9.71029	9.11805	10.3066	11.1783	10.5013	10.8227	10.3871	NA	NA	NA	Glucan	GH16	GH16|5161
5186	9.15159	9.14569	9.01593	8.89322	7.83957	8.69587	8.68121	8.35648	8.70953	NA	NA	NA	Starch/Glycogen	GH31	GH31|5186
5260	11.8203	11.3968	11.2016	11.5264	12.4952	12.1213	11.6042	11.2941	11.404	NA	NA	NA		CE9	CE9|5260
5363	5.40429	5.53352	5.49891	5.68266	4.76566	6.10111	5.41144	5.38209	5.02723	NA	NA	NA	Hemicellulose	CE16	CE16|5363
5433	11.1101	11.0158	11.0491	10.5866	11.1796	10.6012	10.6293	10.5726	10.503	NA	NA	NA		GT69	GT69|5433
5466	11.0873	11.4231	11.4983	11.2271	10.8554	11.2365	11.9509	11.9507	11.8452	NA	NA	NA		GH5_12	GH5_12|5466
5490	9.52208	9.5253	9.73217	9.84048	9.56042	9.69262	9.51083	9.49656	9.57642	NA	NA	NA		GT22	GT22|5490
5601	4.79814	5.69248	5.53557	7.90425	7.77072	11.7349	10.2922	10.1966	10.3663	-4.97398	-4.92888	NA		CBM5-CBM5	CBM5-CBM5|5601
5651	10.8676	11.518	11.4159	10.8287	10.1808	10.8411	11.4494	11.6102	11.334	NA	NA	NA	Starch/Glycogen	GH31	GH31|5651
5652	13.3315	13.5003	13.4964	13.2362	12.2809	13.2698	13.7691	13.9362	13.6591	NA	NA	NA		Myosin_motor-GT2	Myosin_motor-GT2|5652
5791	11.0214	11.239	10.5416	10.6605	11.2082	10.8149	10.1903	10.4566	10.4025	NA	NA	NA	Hemicellulose	AA14	AA14|5791
5792	12.2819	12.426	11.6929	11.0852	12.0915	11.1588	11.4657	11.6874	11.6629	NA	NA	NA		GT20	GT20|5792
5827	10.2424	9.8324	10.3007	12.3746	11.6074	12.5176	12.784	13.1119	12.7335	-2.07965	-2.74796	NA		GT41	GT41|5827
5871	10.4129	10.1417	8.87643	11.126	10.975	11.2029	10.7283	11.0139	10.702	NA	NA	NA		GH79	GH79|5871
5899	8.70299	8.37147	8.46598	8.82107	9.24452	8.84752	8.60174	8.25334	8.64196	NA	NA	NA		GH13_5	GH13_5|5899
5901	3.84908	2.9019	2.99679	3.53639	3.28305	3.80827	3.43014	4.25477	2.75429	NA	NA	NA	Hemicellulose	AA14	AA14|5901
6065	11.566	11.5965	12.8465	11.7588	11.7524	10.9683	11.0585	10.8128	11.0972	NA	NA	NA	Glucan	GH71	GH71|6065
6068	7.34915	7.15331	6.98504	7.53312	6.93437	7.6093	7.51675	7.31552	7.24208	NA	NA	NA		AA3_2	AA3_2|6068
6075	5.80118	4.19095	3.65959	7.86378	6.5118	7.08136	4.97999	5.45827	5.79697	NA	NA	NA		EXPN	EXPN|6075
6079	12.0042	12.1602	11.7799	11.6105	11.7459	11.8079	11.8585	12.4573	11.859	NA	NA	NA	Glucan	GH16	GH16|6079
6090	13.2612	12.1788	12.6439	9.92355	11.9454	11.2581	10.5457	10.1543	10.2082	NA	2.45072	NA		GH15-CBM20	GH15-CBM20|6090
6099	7.87389	7.85742	7.04983	9.28366	10.7463	10.139	10.5679	11.6669	10.5527	-2.53896	-3.39439	NA	Glucan	GH16	GH16|6099
6136	8.51305	8.36676	8.50347	9.19998	8.28779	8.83388	8.88891	8.56897	8.83285	NA	NA	NA		AA3_2	AA3_2|6136
6285	8.56931	8.18079	7.86876	9.39009	8.95401	9.14582	9.09322	8.78034	8.82982	NA	NA	NA	Starch/Glycogen	GH15	GH15|6285
6289	8.4499	7.92943	8.07583	8.31178	8.07064	8.43534	8.29428	8.04062	8.37688	NA	NA	NA	Chitin	GH20	GH20|6289
6337	10.0954	9.42243	9.1841	10.7314	10.4284	10.389	10.2894	10.1136	10.1203	NA	NA	NA	Starch/Glycogen	GH15	GH15|6337
6373	10.5112	11.2877	10.7626	10.6723	10.0456	10.2855	11.0904	11.2505	11.1994	NA	NA	NA		CBM48	CBM48|6373
6399	10.7694	11.644	11.6007	10.7746	11.9186	10.4002	10.4367	10.0778	10.7111	NA	NA	NA	Chitin	GH20	GH20|6399
6474	11.1497	11.123	11.1626	11.7191	11.0867	11.4542	11.8717	12.0448	11.8848	NA	NA	NA		GT39	GT39|6474
6498	10.9741	10.8562	10.9884	10.594	10.7241	10.8073	10.7581	10.518	10.6358	NA	NA	NA	Mannan	GH92	GH92|6498
6533	6.34811	9.48024	6.46398	5.60622	7.35788	8.36498	9.57466	10.5135	10.4106	NA	NA	NA		GH43_30	GH43_30|6533
6587	8.53495	8.31881	8.78043	9.22416	8.8757	8.92679	9.67083	9.80993	9.61217	NA	-1.14545	NA		CBM50	CBM50|6587
6641	12.6589	12.9797	12.2379	11.2347	10.9929	10.9323	11.1874	11.6472	11.2767	1.59797	1.27279	NA		GT2	GT2|6641
6662	7.22532	5.91518	6.50152	8.86684	9.22828	9.35325	8.40767	7.93126	8.88054	-2.52921	-1.82312	NA	Chitin	GH18	GH18|6662
6698	7.96058	6.29809	6.72429	8.16961	12.7723	9.22949	6.95953	6.66715	7.24208	NA	NA	NA		AA1_2	AA1_2|6698
6773	8.13704	7.72389	8.01222	7.82215	8.42447	8.06672	7.68043	7.55118	7.82081	NA	NA	NA		GT4	GT4|6773
6853	3.46703	0	2.16707	4.84961	9.38935	5.6313	3.25649	2.46534	3.64321	NA	NA	NA		AA1_2	AA1_2|6853
6896	13.3786	8.91038	9.95658	13.6274	14.2934	13.2551	13.1507	13.5828	13.7048	NA	NA	NA		AA3_2	AA3_2|6896
6938	9.76935	9.99225	9.88025	9.60175	9.29443	10.0115	10.0691	10.3865	10.1241	NA	NA	NA		GH3	GH3|6938
6982	8.95768	8.3573	8.52186	9.4691	9.70331	9.35134	8.05666	8.74276	8.35171	NA	NA	NA		GT69	GT69|6982
6994	7.96058	6.92896	7.56621	8.56247	7.69841	8.3069	7.48756	7.48898	7.33916	NA	NA	NA		CBM5-CBM5	CBM5-CBM5|6994
7062	12.2685	14.1812	14.7161	13.6118	12.0613	13.0057	14.5843	14.7845	15.0373	NA	NA	NA	Glucan	GH16	GH16|7062
7070	8.39348	6.91613	7.85433	7.97055	7.04453	7.74963	9.06057	8.70417	8.94365	NA	NA	NA		GH18-CBM5	GH18-CBM5|7070
7110	10.7081	10.3869	10.4059	10.5684	10.5952	10.2643	10.394	10.3998	10.2508	NA	NA	NA	Chitin	GH85	GH85|7110
7129	10.763	12.0522	11.0163	12.145	12.6154	12.0168	12.9601	13.1521	13.1391	NA	-1.69583	NA	Cellulose	AA9	AA9|7129
7171	9.49328	10.287	9.28981	9.16876	8.61863	9.21903	10.2157	9.88258	9.92948	NA	NA	NA	Cellulose	AA9	AA9|7171
7202	5.77197	5.88915	6.12223	8.73169	8.82102	8.50243	8.22524	8.56897	8.7194	-2.77728	-2.60629	NA	Cellulose	GH45	GH45|7202
7219	8.01769	7.87078	7.52122	13.1315	6.04485	7.90386	9.24915	9.46459	9.49641	NA	NA	NA	Hemicellulose	CBM13	CBM13|7219
7232	10.5418	11.4912	11.1345	10.9958	11.5888	10.9758	11.4614	11.2084	11.3157	NA	NA	NA	Chitin	GH18	GH18|7232
7257	8.61526	8.13722	8.4029	9.20809	9.74795	8.52298	8.14029	7.81293	8.01495	NA	NA	NA		AA3_3	AA3_3|7257
7270	9.69154	10.5619	9.53129	7.60853	7.65044	6.97597	6.37328	6.03225	6.00494	2.56697	3.87784	NA	Peptidoglycan	GH23	GH23|7270
7338	12.0066	13.3466	12.9117	12.7189	12.2594	11.9636	13.3089	12.793	13.1522	NA	NA	NA		GT35	GT35|7338
7356	6.32818	5.69248	5.64026	6.29522	4.86509	6.4406	5.83867	5.21648	5.66702	NA	NA	NA		GH3	GH3|7356
7382	7.80346	7.70908	7.65218	8.41622	7.52683	8.26277	7.28763	7.42398	7.29584	NA	NA	NA	Starch/Glycogen	GH31	GH31|7382
7385	8.40779	8.13722	8.33173	8.52403	8.20006	8.6807	8.82813	8.50755	8.72595	NA	NA	NA		GH79	GH79|7385
7524	9.21265	9.09535	8.89418	9.52077	8.78973	9.38541	9.77111	9.53884	9.72424	NA	NA	NA		GH30_3	GH30_3|7524
7617	9.5801	8.83056	8.84026	8.91912	8.34489	9.02613	9.11882	8.80608	9.08522	NA	NA	NA	Glucan	GH16	GH16|7617
7680	9.43624	9.28196	9.09173	9.88363	9.77217	9.94702	11.2797	10.8548	10.4566	NA	-1.62692	NA		GT2	GT2|7680
7689	8.34472	8.10365	8.12477	8.68367	9.44866	9.33011	10.5621	10.5158	9.87901	NA	-2.15897	NA		GT8	GT8|7689
7722	11.5939	12.8541	12.383	11.2873	10.821	11.6267	12.5494	12.635	12.5104	NA	NA	NA	Trehalose	GH37	GH37|7722
7839	11.7287	12.211	11.8795	11.1581	11.0535	11.1384	11.3394	11.0582	11.2274	NA	NA	NA		GH47	GH47|7839
7888	9.33002	9.50188	9.29783	8.55232	9.39143	8.73163	9.10608	9.36421	9.09283	NA	NA	NA		GT2	GT2|7888
8018	8.06059	8.17541	8.55795	8.04484	8.2469	8.13951	7.73939	8.05295	7.94937	NA	NA	NA	Peptidoglycan	GH25	GH25|8018
8056	16.0876	16.3458	16.2839	11.1324	13.9729	12.6451	12.8239	12.8347	13.0097	3.23446	3.35144	NA	Glucan	GH16	GH16|8056
8106	11.363	11.8101	12.3409	11.3172	11.6441	11.1356	11.6727	11.7583	11.6607	NA	NA	NA		GT39	GT39|8106
8160	10.9127	11.2896	11.5546	11.6553	11.7487	11.3768	11.3697	11.6498	11.2944	NA	NA	NA		GT66	GT66|8160
8167	9.63182	10.917	10.0097	11.3447	8.33625	10.3853	10.0426	10.1938	10.7267	NA	NA	NA		GH13_40	GH13_40|8167
8225	12.5176	12.2476	12.0755	13.1584	13.0006	12.7181	12.5768	12.8566	12.5047	NA	NA	NA	Hemicellulose	CE4	CE4|8225
8270	8.63972	8.41772	8.65693	8.58256	7.61517	8.50243	8.54148	8.01562	8.81455	NA	NA	NA	Chitin	GH18	GH18|8270
8391	12.7771	12.3352	11.9381	11.5352	12.4499	11.4217	12.0064	11.9703	12.2996	NA	NA	NA		GH3	GH3|8391
8441	10.1517	9.79609	9.74201	10.4572	9.80071	11.341	11.6317	11.4555	11.2117	NA	NA	NA		GH13_22	GH13_22|8441
8507	9.4639	9.39957	9.58474	8.93288	8.77062	8.48158	8.56496	8.25334	8.53425	NA	1.02914	NA	Pectin	GH88	GH88|8507
8519	7.359	7.37582	6.98504	7.49122	5.65803	6.35147	7.10753	7.52485	7.14778	NA	NA	NA		AA5_1	AA5_1|8519
8537	12.2728	12.1286	12.407	12.2523	13.2266	12.4373	12.0775	12.0821	12.1461	NA	NA	NA		EXPN	EXPN|8537
8658	10.634	10.9606	11.1058	10.4436	11.2404	10.5964	10.5086	10.8775	10.5636	NA	NA	NA		GT15-GT15	GT15-GT15|8658
8702	11.0229	11.5169	11.3206	10.8428	11.01	11.2979	10.8904	11.6518	10.9372	NA	NA	NA	Starch/Glycogen	GH63	GH63|8702
8703	11.958	12.0737	11.6517	12.07	12.608	12.3632	12.3415	12.324	12.2015	NA	NA	NA		EXPN	EXPN|8703
8729	7.06599	6.19562	6.90325	6.81158	7.4408	7.12683	6.8719	6.38435	6.59674	NA	NA	NA		GT58	GT58|8729
8743	15.7184	15.4419	15.4192	12.3982	11.529	11.0638	13.2418	13.1724	13.349	3.76097	2.27691	NA		GT4	GT4|8743
8779	8.19321	10.169	8.35755	7.15126	5.60148	6.67905	5.53068	5.4949	6.10871	2.6048	3.48867	NA	Glucan	GH128	GH128|8779
8949	5.80118	5.83564	6.81654	3.16222	3.76723	2.98879	2.55814	2.96049	2.94581	3.03181	3.58735	NA		GH13_1	GH13_1|8949
9010	14.3576	14.4314	13.8798	12.9342	14.2363	13.0949	13.3162	13.4358	13.3967	NA	NA	NA		EXPN	EXPN|9010
9099	12.6944	12.289	12.2864	12.7108	12.3044	13.5335	13.8216	13.7876	13.4792	NA	NA	NA		GH13_22-GT5	GH13_22-GT5|9099
9204	8.34967	8.29918	8.54901	8.28445	7.5643	8.33816	8.15274	7.7762	7.97706	NA	NA	NA	Glucan	GH128	GH128|9204
9210	12.9911	13.336	13.2468	7.6472	8.06019	7.92975	7.87327	7.24199	7.50048	5.31751	5.64566	NA		GH13_1	GH13_1|9210
9223	6.88685	6.91613	7.2833	6.91819	6.79002	7.10881	5.18779	5.81766	6.04734	NA	NA	NA		GT50	GT50|9223
9270	12.7551	12.7145	12.7012	13.0239	12.168	12.9201	13.6659	13.9697	13.5569	NA	NA	NA		GT48	GT48|9270
9307	10.3879	10.3456	10.1194	9.65134	10.5455	10.1697	9.2976	9.17117	9.47132	NA	NA	NA		GT1	GT1|9307
9321	15.2847	14.9951	14.0685	14.2935	13.4753	14.0391	13.6704	13.6326	13.5796	NA	NA	NA		GH5_30	GH5_30|9321
9349	8.91824	8.07508	8.10051	8.41622	7.64345	8.23397	8.67691	8.41021	8.60339	NA	NA	NA	Phenols	AA1_1	AA1_1|9349
9353	8.79661	7.94846	8.32651	7.88011	8.31002	8.08526	8.46868	8.30583	8.56011	NA	NA	NA	Phenols	AA1_1	AA1_1|9353
9359	9.9234	10.0696	9.95319	9.11805	14.3884	9.25018	10.6001	10.8477	9.92807	NA	NA	NA	Phenols	AA1_1	AA1_1|9359
9366	7.28856	7.30867	7.36704	7.11724	8.34058	7.26339	8.83587	9.05638	8.40975	NA	NA	NA	Phenols	AA1_1	AA1_1|9366
9412	7.94758	8.76409	8.61044	8.565	7.92846	8.88241	9.34718	9.37654	9.85086	NA	NA	NA	Phenols	AA1_1	AA1_1|9412
9413	8.06059	7.94846	7.932	7.81367	8.75774	10.5793	10.5609	11.0443	10.3537	NA	-2.70602	NA	Phenols	AA1_1	AA1_1|9413
9414	8.96738	8.53986	9.10704	10.6361	12.2041	11.3838	10.8876	11.3613	10.548	-2.6594	-2.08263	NA	Phenols	AA1_1	AA1_1|9414
9417	9.41278	9.92498	9.77304	9.32301	8.68136	9.30659	8.79278	8.69239	8.9933	NA	NA	NA	Phenols	AA1_1	AA1_1|9417
